# Annotated Compendium of 102 Breast Cancer Gene-Expression Datasets

**DOI:** 10.1101/2023.09.22.559045

**Authors:** Ifeanyichukwu O. Nwosu, Daniel D. Tabler, Greg Chipman, Stephen R. Piccolo

## Abstract

Transcriptomic data from breast-cancer patients are widely available in public repositories. However, before a researcher can perform statistical inferences or make biological interpretations from such data, they must find relevant datasets, download the data, and perform quality checks. In many cases, it is also useful to normalize and standardize the data for consistency and to use updated genome annotations. Additionally, researchers need to parse and interpret metadata: clinical and demographic characteristics of patients. Each of these steps requires computational and/or biomedical expertise, thus imposing a barrier to reuse for many researchers. We have identified and curated 102 publicly available, breast-cancer datasets representing 17,151 patients. We created a reproducible, computational pipeline to download the data, perform quality checks, renormalize the raw gene-expression measurements (when available), assign gene identifiers from multiple databases, and annotate the metadata against the National Cancer Institute Thesaurus, thus making it easier to infer semantic meaning and compare insights across datasets. We have made the curated data and pipeline freely available for other researchers to use. Having these resources in one place promises to accelerate breast-cancer research, enabling researchers to address diverse types of questions, using data from a variety of patient populations and study contexts.
