## Supplementary File 2 for "Annotated Compendium of 102 Breast Cancer Gene-Expression Datasets"

NCIT_Term_field_name	n
Estrogen Receptor Status (Code C16150)	73
Event-Free Survival (Code C96340)	63
Elapsed Time (Code C82572)	58
Disease Stage Qualifier (Code C28108)	52
Recurrent Disease (Code C38155)	49
Immunohistochemical Test Result (Code C175007)	48
Progesterone Receptor Status (Code C16149)	46
HER2/Neu Status (Code C16152)	43
Histologic Subtype (Code C19790)	42
Tumor Size (Code C120284)	38
Disease Grade Qualifier (Code C28076)	37
Lymph Node State (Code C124448)	37
Age (Code C25150)	36
Distant Metastasis (Code C18206)	36
Patient Identifier (Code C164337)	27
Cell Type Code (Code C93525)	18
Age at Diagnosis (Code C156420)	17
Nottingham Grade (Code C138986)	17
Breast Carcinoma by Gene Expression Profile (Code C53553)	16
Biospecimen Type (Code C70713)	15
Overall Survival (Code C125201)	15
Sex (Code C28421)	15
Disease-Free Survival (Code C17751)	14
HER2/Neu Status by Immunohistochemistry (Code C185751)	14
Pre-Therapy (Code C54734)	13
Clinical Trial Censoring (Code C118962)	12
Metastasis (Code C19151)	12
Chemotherapy Regimen or Agent Combination (Code C12218)	11
Ki67 Measurement (Code C123557)	11
Race (Code C17049)	11
Chemotherapy (Code C15632)	10
Cohort (Code C61512)	10
Pathologic Response (Code C123626)	10
Death due to Disease Progression (Code C168970)	9
N Category (Code C25580)	9
T Category (Code C25728)	9
Chemotherapy Received (Code C160336)	8
Clinical Stage Descriptor Code (Code C164469)	8
Menopause Status (Code C106541)	8
Fluorescence In Situ Hybridization (Code C17563)	7
Number of Lymph Nodes Examined (Code C124446)	7
Number of Lymph Nodes Positive (Code C124447)	6
PAM50 Gene Expression Signature (Code C120494)	6
Research Center (Code C182021)	6
Survival (Code C17177)	6
Vital Status (Code C25717)	6
Breast Carcinoma Metastatic in the Lung (Code C36300)	5
Consensus (Code C64197)	5
Follow-Up (Code C16033)	5
Specimen Identifier (Code C166393)	5
TP53 Gene (Code C17359)	5
AJCC Cancer Staging Manual (Code C177561)	4
Assay Replicate (Code C178859)	4
Biospecimen Collection Method (Code C70700)	4
ESR1 Gene (Code C38349)	4
Endocrine Drug Therapy (Code C63475)	4
Invasive (Code C14159)	4
Neoadjuvant Therapy (Code C15665)	4
Nuclear Grade (Code C18513)	4
TP53 Mutation Analysis (Code C158957)	4
Tumor Status (Code C96643)	4
60 Months (Code C178505)	3
Bin (Code C63902)	3
Biopsy (Code C15189)	3
Body Mass Index (Code C16358)	3
Death Indicator (Code C93546)	3
Description (Code C25365)	3
Diagnosis (Code C15220)	3
Hormone Therapy (Code C15445)	3
Mitotic (Code C37993)	3
Pleomorphic (Code C28109)	3
Radiation Therapy (Code C15313)	3
Recurrence (Code C3352)	3
Scarff-Bloom-Richardson Grading System (Code C113399)	3
Silver-Enhanced in Situ Hybridization (Code C142344)	3
Staging System (Code C18004)	3
Surgical Procedure by Type (Code C161601)	3
TOP2A Gene (Code C26592)	3
Tubular (Code C14169	3
Tumor Tissue Area (Code C166240)	3
Year (Code C29848)	3
AJCC v7 - Distant Metastasis (M) (Code C141698)	2
AJCC v7 - Primary Tumor (T) (Code C141696)	2
AJCC v7 - Regional Lymph Nodes (N) (Code C141697)	2
AJCC v8 Clinical Stage (Code C177555)	2
Adjuvant Chemotherapy (Code C15360)	2
Breast Carcinoma Metastatic in the Brain (Code C36301)	2
Breast Inflammatory Carcinoma (Code C4001)	2
Breast Part (Code C13020)	2
Breast Surgery (Code C157802)	2
Chemosensitivity (Code C71488)	2
Date of Last Contact (Code C156916)	2
Dead (Code C28554)	2
Duration (Code C25330)	2
Duration of Dosing (Code C90378)	2
ERBB2 Amplification Status (Code C157249)	2
Edition (Code C62613)	2
Ethnic Group (Code C16564)	2
FAC Regimen (Code C138099)	2
Fifty (Code C105785)	2
First (Code C25509)	2
Gene Expression Level Analysis (Code C135484)	2
Hematoxylin and Eosin Staining Method (Code C23011)	2
Initial Pathologic Diagnosis Method (Code C158632)	2
International Classification of Diseases for Oncology (Code C37978)	2
International Classification of Diseases, Tenth Revision (Code C71892)	2
Is there a Cancer History (Code C158728)	2
Laterality (Code C25185)	2
Lymphocytic Infiltrate (Code C35983)	2
Lymphovascular Invasion Indicator (Code C156505)	2
Negative Lymph Node (Code C36174)	2
Neoplastic Cell (Code C12922)	2
Paclitaxel Regimen (Code C160102)	2
Pathologic Complete Response (Code C123603)	2
Pathologic TNM Finding (Code C48739)	2
Pathological Diagnosis (Code C178004)	2
Percent of Tumor Cells (Code C159484)	2
Phenotype (Code C16977)	2
Positive Lymph Node (Code C27296)	2
Post-Therapy (Code C54735)	2
Prediction (Code C54156)	2
Prediction of Response to Therapy (Code C18954)	2
Prior Therapy (Code C16124)	2
Randomized Clinical Trial (Code C15417)	2
Residual Cancer Burden (Code C160722)	2
Residual Cancer Burden Class (Code C160724)	2
Route of Administration (Code C38114)	2
Sample Anatomic Site (Code C171435)	2
Staging (Code C15608)	2
Study Arm (Code C174447)	2
Surgical Margins Status (Code C123560)	2
Tamoxifen Regimen (Code C160121)	2
Technique (Code C16847)	2
Tissue Part (Code C38625)	2
Total Nottingham Score (Code C48934)	2
Treatment Status (Code C45501)	2
Was Adjuvant Post-Operative Chemotherapy Administered (Code C158702)	2
Year of Initial Cancer Diagnosis (Code C182062)	2
36 Months (Code C156844)	1
AJCC Cancer Staging Manual 7th Edition (Code C125755)	1
Age Group (Code C20587)	1
Age of Enrollment (Code C164338)	1
Alive (Code C37987)	1
Angioinvasion (Code C39589)	1
At Time of Diagnosis (Code C158810)	1
BRCA1 Gene Mutation (Code C19635)	1
Batch (Code C67073)	1
Biological Agent Type (Code C158308)	1
Biospecimen Collection Date (Code C178868)	1
Breast Carcinoma Metastatic in the Bone (Code C36303)	1
Breast Conservation Treatment (Code C15280)	1
Category (Code C25372)	1
Cell (Code C12508)	1
Cell Count (Code C48938)	1
Cellularity (Code C37923)	1
Cellularity Measurement (Code C111153)	1
Centimeter (Code C49668)	1
Clinical Diagnosis (Code C15607)	1
Clinical Response (Code C123619)	1
Comorbidity (Code C16457)	1
Cyclin E (Code C104197)	1
Date of Surgical Procedure (Code C159308)	1
Diagnosis Group (Code C49650)	1
Dimension (Code C25483)	1
Distance of Closest Surgical Margin (Code C137815)	1
Dose (Code C25488)	1
Dose Regimen (Code C71137)	1
ECOG Performance Status (Code C105721)	1
EGFR Amplification Status (Code C158871)	1
End Point (Code C25212)	1
Epithelial Cell Count (Code C64605)	1
FOXA1 Gene (Code C101646)	1
Family History of Unspecified Cancer (Code C171248)	1
First Time Seen (Code C159695)	1
Follow-Up Period (Code C156841)	1
Gene Amplification (Code C16605)	1
Gene Deletion (Code C16606)	1
Gene Signature Assessment (Code C181333)	1
Generic Regional Lymph Nodes TNM Finding (Code C48884)	1
HER2/Neu Positive by Immunohistochemistry (Code C141481)	1
Health Status (Code C16669)	1
Histologic Grade (Code C18000)	1
IGF1R Immunohistochemical Expression (Code C84373)	1
Immunohistochemical Test (Code C51944)	1
Inference (Code C75591)	1
Inflammatory (Code C25535)	1
Intratumoral (Code C28036)	1
Laser Capture Microdissection (Code C19263)	1
Letrozole (Code C1527)	1
Letrozole Regimen (Code C160078)	1
Locally Recurrent Disease (Code C176551)	1
M Category (Code C25727)	1
Mastectomy (Code C15277)	1
Matched Tissues (Code C92469)	1
Micrometastasis (Code C38486)	1
Miller and Payne Classification (Code C63611)	1
Normal (Code C14165)	1
Nottingham Score (Code C25595)	1
Occurrence (Code C25275)	1
Paired Data (Code C81019)	1
Participant Case or Control Status (Code C99268)	1
Pathology Report (Code C28277)	1
Percent of Stromal Cells (Code C159483)	1
Polysomy 17 (Code C36657)	1
Positive Lymph Node (Code C27296	1
Preneoplastic Change (Code C20204)	1
Preoperative Chemotherapy (Code C68770)	1
Prognosis (Code C17013)	1
Progression or Recurrence Type (Code C177640)	1
Protocol Treatment Arm (Code C15538)	1
Range (Code C38013)	1
Receptor Status (Code C94299)	1
Site of Relapse (Code C168885)	1
Stroma (Code C67387)	1
TP53 Positive (Code C146668)	1
Taxane Compound (Code C1490)	1
Ten (Code C69122)	1
Therapeutic Procedure (Code C49236)	1
Timepoint (Code C68568)	1
Tissue Dissection (Code C61409)	1
Tissue Sample (Code C19697)	1
Trastuzumab (Code C1647)	1
Triple-Negative Breast Carcinoma (Code C71732)	1
Tumor Cell Necrosis (Code C35957)	1
Tumor Grading System (Code C48224)	1
Two (Code C66833)	1
Type (Code C25284)	1
