## Supplementary File 3 for "Annotated Compendium of 102 Breast Cancer Gene-Expression Datasets"

NCIT_Term_field_name_1	NCIT_Term_field_name_2	NCIT_Term_field_name_3	NCIT_Term_field_name_4	NCIT_Term_field_name_5	n
Estrogen Receptor Status (Code C16150)	NA	NA	NA	NA	46
Histologic Subtype (Code C19790)	NA	NA	NA	NA	35
Disease Grade Qualifier (Code C28076)	NA	NA	NA	NA	32
Progesterone Receptor Status (Code C16149)	NA	NA	NA	NA	32
Age (Code C25150)	NA	NA	NA	NA	31
HER2/Neu Status (Code C16152)	NA	NA	NA	NA	31
Patient Identifier (Code C164337)	NA	NA	NA	NA	27
Tumor Size (Code C120284)	NA	NA	NA	NA	25
Lymph Node State (Code C124448)	NA	NA	NA	NA	22
Estrogen Receptor Status (Code C16150)	Immunohistochemical Test Result (Code C175007)	NA	NA	NA	19
Age at Diagnosis (Code C156420)	NA	NA	NA	NA	17
Biospecimen Type (Code C70713)	NA	NA	NA	NA	15
Sex (Code C28421)	NA	NA	NA	NA	15
Cell Type Code (Code C93525)	NA	NA	NA	NA	14
HER2/Neu Status by Immunohistochemistry (Code C185751)	NA	NA	NA	NA	13
Progesterone Receptor Status (Code C16149)	Immunohistochemical Test Result (Code C175007)	NA	NA	NA	12
Race (Code C17049)	NA	NA	NA	NA	11
Recurrent Disease (Code C38155)	Event-Free Survival (Code C96340)	Elapsed Time (Code C82572)	NA	NA	11
Breast Carcinoma by Gene Expression Profile (Code C53553)	NA	NA	NA	NA	10
Cohort (Code C61512)	NA	NA	NA	NA	10
Disease Stage Qualifier (Code C28108)	NA	NA	NA	NA	10
Recurrent Disease (Code C38155)	Event-Free Survival (Code C96340)	NA	NA	NA	9
Chemotherapy Received (Code C160336)	NA	NA	NA	NA	8
Disease-Free Survival (Code C17751)	Elapsed Time (Code C82572)	NA	NA	NA	8
Pathologic Response (Code C123626)	NA	NA	NA	NA	8
Chemotherapy Regimen or Agent Combination (Code C12218)	NA	NA	NA	NA	7
Ki67 Measurement (Code C123557)	NA	NA	NA	NA	7
Menopause Status (Code C106541)	NA	NA	NA	NA	7
Nottingham Grade (Code C138986)	NA	NA	NA	NA	7
Breast Carcinoma by Gene Expression Profile (Code C53553)	PAM50 Gene Expression Signature (Code C120494)	NA	NA	NA	6
HER2/Neu Status (Code C16152)	Fluorescence In Situ Hybridization (Code C17563)	NA	NA	NA	6
Metastasis (Code C19151)	NA	NA	NA	NA	6
Overall Survival (Code C125201)	Elapsed Time (Code C82572)	NA	NA	NA	6
Research Center (Code C182021)	NA	NA	NA	NA	6
Vital Status (Code C25717)	NA	NA	NA	NA	6
Disease Stage Qualifier (Code C28108)	N Category (Code C25580)	NA	NA	NA	5
Distant Metastasis (Code C18206)	Event-Free Survival (Code C96340)	Elapsed Time (Code C82572)	NA	NA	5
Distant Metastasis (Code C18206)	Event-Free Survival (Code C96340)	NA	NA	NA	5
Distant Metastasis (Code C18206)	Recurrent Disease (Code C38155)	Event-Free Survival (Code C96340)	NA	NA	5
Number of Lymph Nodes Positive (Code C124447)	NA	NA	NA	NA	5
Overall Survival (Code C125201)	NA	NA	NA	NA	5
Recurrent Disease (Code C38155)	NA	NA	NA	NA	5
Specimen Identifier (Code C166393)	NA	NA	NA	NA	5
Assay Replicate (Code C178859)	NA	NA	NA	NA	4
Cell Type Code (Code C93525)	Histologic Subtype (Code C19790)	NA	NA	NA	4
Death due to Disease Progression (Code C168970)	NA	NA	NA	NA	4
Disease Stage Qualifier (Code C28108)	T Category (Code C25728)	NA	NA	NA	4
Disease Stage Qualifier (Code C28108)	Tumor Size (Code C120284)	NA	NA	NA	4
Disease-Free Survival (Code C17751)	NA	NA	NA	NA	4
Distant Metastasis (Code C18206)	Recurrent Disease (Code C38155)	Event-Free Survival (Code C96340)	Elapsed Time (Code C82572)	NA	4
Distant Metastasis (Code C18206)	NA	NA	NA	NA	4
Metastasis (Code C19151)	Event-Free Survival (Code C96340)	NA	NA	NA	4
Number of Lymph Nodes Examined (Code C124446)	NA	NA	NA	NA	4
Recurrent Disease (Code C38155)	Elapsed Time (Code C82572)	NA	NA	NA	4
Survival (Code C17177)	Elapsed Time (Code C82572)	NA	NA	NA	4
TP53 Mutation Analysis (Code C158957)	NA	NA	NA	NA	4
Tumor Status (Code C96643)	NA	NA	NA	NA	4
Breast Carcinoma Metastatic in the Lung (Code C36300)	Event-Free Survival (Code C96340)	NA	NA	NA	3
Death Indicator (Code C93546)	NA	NA	NA	NA	3
Disease Grade Qualifier (Code C28076)	Nuclear Grade (Code C18513)	NA	NA	NA	3
Disease Stage Qualifier (Code C28108)	Clinical Stage Descriptor Code (Code C164469)	T Category (Code C25728)	NA	NA	3
Distant Metastasis (Code C18206)	Event-Free Survival (Code C96340)	Clinical Trial Censoring (Code C118962)	NA	NA	3
Endocrine Drug Therapy (Code C63475)	NA	NA	NA	NA	3
Estrogen Receptor Status (Code C16150)	ESR1 Gene (Code C38349)	NA	NA	NA	3
HER2/Neu Status (Code C16152)	Silver-Enhanced in Situ Hybridization (Code C142344)	NA	NA	NA	3
Hormone Therapy (Code C15445)	NA	NA	NA	NA	3
Ki67 Measurement (Code C123557)	Immunohistochemical Test Result (Code C175007)	NA	NA	NA	3
Nottingham Grade (Code C138986)	Mitotic (Code C37993)	NA	NA	NA	3
Nottingham Grade (Code C138986)	Pleomorphic (Code C28109)	NA	NA	NA	3
Nottingham Grade (Code C138986)	Tubular (Code C14169	NA	NA	NA	3
Pre-Therapy (Code C54734)	Chemotherapy (Code C15632)	Disease Stage Qualifier (Code C28108)	Lymph Node State (Code C124448)	NA	3
Pre-Therapy (Code C54734)	Chemotherapy (Code C15632)	Disease Stage Qualifier (Code C28108)	Tumor Size (Code C120284)	NA	3
Scarff-Bloom-Richardson Grading System (Code C113399)	NA	NA	NA	NA	3
TP53 Gene (Code C17359)	Immunohistochemical Test Result (Code C175007)	NA	NA	NA	3
AJCC Cancer Staging Manual (Code C177561)	T Category (Code C25728)	NA	NA	NA	2
AJCC v7 - Distant Metastasis (M) (Code C141698)	NA	NA	NA	NA	2
AJCC v7 - Primary Tumor (T) (Code C141696)	Disease Stage Qualifier (Code C28108)	NA	NA	NA	2
AJCC v7 - Regional Lymph Nodes (N) (Code C141697)	NA	NA	NA	NA	2
Adjuvant Chemotherapy (Code C15360)	NA	NA	NA	NA	2
Age (Code C25150)	Fifty (Code C105785)	Year (Code C29848)	Bin (Code C63902)	NA	2
Body Mass Index (Code C16358)	NA	NA	NA	NA	2
Breast Surgery (Code C157802)	NA	NA	NA	NA	2
Chemosensitivity (Code C71488)	Prediction of Response to Therapy (Code C18954)	NA	NA	NA	2
Clinical Trial Censoring (Code C118962)	Recurrence (Code C3352)	Death due to Disease Progression (Code C168970)	Event-Free Survival (Code C96340)	NA	2
Date of Last Contact (Code C156916)	Elapsed Time (Code C82572)	NA	NA	NA	2
Disease Stage Qualifier (Code C28108)	Clinical Stage Descriptor Code (Code C164469)	AJCC v8 Clinical Stage (Code C177555)	NA	NA	2
Disease Stage Qualifier (Code C28108)	Clinical Stage Descriptor Code (Code C164469)	Lymph Node State (Code C124448)	N Category (Code C25580)	NA	2
Disease Stage Qualifier (Code C28108)	Lymph Node State (Code C124448)	N Category (Code C25580)	NA	NA	2
Disease Stage Qualifier (Code C28108)	Lymph Node State (Code C124448)	NA	NA	NA	2
Distant Metastasis (Code C18206)	Elapsed Time (Code C82572)	NA	NA	NA	2
Duration of Dosing (Code C90378)	NA	NA	NA	NA	2
Ethnic Group (Code C16564)	NA	NA	NA	NA	2
Follow-Up (Code C16033)	Elapsed Time (Code C82572)	NA	NA	NA	2
Initial Pathologic Diagnosis Method (Code C158632)	Biospecimen Collection Method (Code C70700)	NA	NA	NA	2
International Classification of Diseases for Oncology (Code C37978)	NA	NA	NA	NA	2
International Classification of Diseases, Tenth Revision (Code C71892)	Diagnosis (Code C15220)	NA	NA	NA	2
Is there a Cancer History (Code C158728)	NA	NA	NA	NA	2
Laterality (Code C25185)	NA	NA	NA	NA	2
Lymph Node State (Code C124448)	Positive Lymph Node (Code C27296)	Negative Lymph Node (Code C36174)	NA	NA	2
Lymphovascular Invasion Indicator (Code C156505)	NA	NA	NA	NA	2
Neoadjuvant Therapy (Code C15665)	Prior Therapy (Code C16124)	NA	NA	NA	2
Neoadjuvant Therapy (Code C15665)	NA	NA	NA	NA	2
Number of Lymph Nodes Examined (Code C124446)	Hematoxylin and Eosin Staining Method (Code C23011)	NA	NA	NA	2
Overall Survival (Code C125201)	Event-Free Survival (Code C96340)	Clinical Trial Censoring (Code C118962)	NA	NA	2
Pathologic Complete Response (Code C123603)	NA	NA	NA	NA	2
Pathologic Response (Code C123626)	Residual Cancer Burden Class (Code C160724)	NA	NA	NA	2
Pathologic TNM Finding (Code C48739)	Disease Stage Qualifier (Code C28108)	Lymph Node State (Code C124448)	NA	NA	2
Percent of Tumor Cells (Code C159484)	NA	NA	NA	NA	2
Phenotype (Code C16977)	NA	NA	NA	NA	2
Pre-Therapy (Code C54734)	Chemotherapy (Code C15632)	Tumor Size (Code C120284)	NA	NA	2
Pre-Therapy (Code C54734)	Disease Stage Qualifier (Code C28108)	Lymph Node State (Code C124448)	NA	NA	2
Pre-Therapy (Code C54734)	Disease Stage Qualifier (Code C28108)	Tumor Size (Code C120284)	NA	NA	2
Radiation Therapy (Code C15313)	NA	NA	NA	NA	2
Randomized Clinical Trial (Code C15417)	Study Arm (Code C174447)	Paclitaxel Regimen (Code C160102)	FAC Regimen (Code C138099)	NA	2
Residual Cancer Burden (Code C160722)	NA	NA	NA	NA	2
Route of Administration (Code C38114)	NA	NA	NA	NA	2
Sample Anatomic Site (Code C171435)	Breast Part (Code C13020)	NA	NA	NA	2
Staging (Code C15608)	Technique (Code C16847)	NA	NA	NA	2
Staging System (Code C18004)	AJCC Cancer Staging Manual (Code C177561)	Edition (Code C62613)	NA	NA	2
Surgical Margins Status (Code C123560)	NA	NA	NA	NA	2
Surgical Procedure by Type (Code C161601)	First (Code C25509)	NA	NA	NA	2
Survival (Code C17177)	Dead (Code C28554)	Elapsed Time (Code C82572)	NA	NA	2
TOP2A Gene (Code C26592)	Immunohistochemical Test Result (Code C175007)	NA	NA	NA	2
Total Nottingham Score (Code C48934)	NA	NA	NA	NA	2
Treatment Status (Code C45501)	NA	NA	NA	NA	2
Was Adjuvant Post-Operative Chemotherapy Administered (Code C158702)	NA	NA	NA	NA	2
Year of Initial Cancer Diagnosis (Code C182062)	NA	NA	NA	NA	2
AJCC Cancer Staging Manual 7th Edition (Code C125755)	Disease Stage Qualifier (Code C28108)	NA	NA	NA	1
Age (Code C25150)	Biopsy (Code C15189)	NA	NA	NA	1
Age (Code C25150)	Follow-Up (Code C16033)	NA	NA	NA	1
Age (Code C25150)	Range (Code C38013)	NA	NA	NA	1
Age Group (Code C20587)	Immunohistochemical Test Result (Code C175007)	NA	NA	NA	1
Age of Enrollment (Code C164338)	NA	NA	NA	NA	1
Alive (Code C37987)	End Point (Code C25212)	NA	NA	NA	1
Angioinvasion (Code C39589)	NA	NA	NA	NA	1
BRCA1 Gene Mutation (Code C19635)	NA	NA	NA	NA	1
Batch (Code C67073)	NA	NA	NA	NA	1
Biological Agent Type (Code C158308)	NA	NA	NA	NA	1
Biopsy (Code C15189)	Biospecimen Collection Date (Code C178868)	NA	NA	NA	1
Biopsy (Code C15189)	Biospecimen Collection Method (Code C70700)	NA	NA	NA	1
Biospecimen Collection Method (Code C70700)	NA	NA	NA	NA	1
Body Mass Index (Code C16358)	Category (Code C25372)	NA	NA	NA	1
Breast Carcinoma Metastatic in the Bone (Code C36303)	NA	NA	NA	NA	1
Breast Carcinoma Metastatic in the Brain (Code C36301)	Disease-Free Survival (Code C17751)	NA	NA	NA	1
Breast Carcinoma Metastatic in the Brain (Code C36301)	NA	NA	NA	NA	1
Breast Carcinoma Metastatic in the Lung (Code C36300)	First Time Seen (Code C159695)	Event-Free Survival (Code C96340)	NA	NA	1
Breast Carcinoma Metastatic in the Lung (Code C36300)	NA	NA	NA	NA	1
Breast Conservation Treatment (Code C15280)	Mastectomy (Code C15277)	Radiation Therapy (Code C15313)	NA	NA	1
Breast Inflammatory Carcinoma (Code C4001)	Clinical Diagnosis (Code C15607)	Pathological Diagnosis (Code C178004)	NA	NA	1
Breast Inflammatory Carcinoma (Code C4001)	NA	NA	NA	NA	1
Cell Count (Code C48938)	NA	NA	NA	NA	1
Cellularity (Code C37923)	NA	NA	NA	NA	1
Cellularity Measurement (Code C111153)	NA	NA	NA	NA	1
Chemotherapy Regimen or Agent Combination (Code C12218)	Description (Code C25365)	Duration (Code C25330)	NA	NA	1
Chemotherapy Regimen or Agent Combination (Code C12218)	Description (Code C25365)	NA	NA	NA	1
Chemotherapy Regimen or Agent Combination (Code C12218)	Letrozole Regimen (Code C160078)	Tamoxifen Regimen (Code C160121)	NA	NA	1
Chemotherapy Regimen or Agent Combination (Code C12218)	Taxane Compound (Code C1490)	NA	NA	NA	1
Clinical Response (Code C123619)	NA	NA	NA	NA	1
Comorbidity (Code C16457)	NA	NA	NA	NA	1
Cyclin E (Code C104197)	Immunohistochemical Test Result (Code C175007)	NA	NA	NA	1
Date of Surgical Procedure (Code C159308)	NA	NA	NA	NA	1
Death due to Disease Progression (Code C168970)	Elapsed Time (Code C82572)	NA	NA	NA	1
Description (Code C25365)	NA	NA	NA	NA	1
Diagnosis (Code C15220)	NA	NA	NA	NA	1
Diagnosis Group (Code C49650)	NA	NA	NA	NA	1
Disease Stage Qualifier (Code C28108)	At Time of Diagnosis (Code C158810)	NA	NA	NA	1
Disease Stage Qualifier (Code C28108)	Clinical Stage Descriptor Code (Code C164469)	NA	NA	NA	1
Disease Stage Qualifier (Code C28108)	M Category (Code C25727)	NA	NA	NA	1
Distance of Closest Surgical Margin (Code C137815)	NA	NA	NA	NA	1
Distant Metastasis (Code C18206)	Disease-Free Survival (Code C17751)	Elapsed Time (Code C82572)	NA	NA	1
Distant Metastasis (Code C18206)	Event-Free Survival (Code C96340)	60 Months (Code C178505)	NA	NA	1
Distant Metastasis (Code C18206)	Recurrent Disease (Code C38155)	Clinical Trial Censoring (Code C118962)	Event-Free Survival (Code C96340)	NA	1
Distant Metastasis (Code C18206)	Recurrent Disease (Code C38155)	Clinical Trial Censoring (Code C118962)	NA	NA	1
Distant Metastasis (Code C18206)	Recurrent Disease (Code C38155)	Death due to Disease Progression (Code C168970)	NA	NA	1
Distant Metastasis (Code C18206)	Recurrent Disease (Code C38155)	Elapsed Time (Code C82572)	NA	NA	1
Distant Metastasis (Code C18206)	Recurrent Disease (Code C38155)	Event-Free Survival (Code C96340)	Clinical Trial Censoring (Code C118962)	NA	1
Distant Metastasis (Code C18206)	Recurrent Disease (Code C38155)	NA	NA	NA	1
Dose (Code C25488)	Letrozole (Code C1527)	NA	NA	NA	1
Dose Regimen (Code C71137)	NA	NA	NA	NA	1
ECOG Performance Status (Code C105721)	NA	NA	NA	NA	1
EGFR Amplification Status (Code C158871)	Receptor Status (Code C94299)	Immunohistochemical Test Result (Code C175007)	NA	NA	1
ERBB2 Amplification Status (Code C157249)	Gene Expression Level Analysis (Code C135484)	NA	NA	NA	1
Elapsed Time (Code C82572)	Follow-Up (Code C16033)	NA	NA	NA	1
Endocrine Drug Therapy (Code C63475)	Duration (Code C25330)	NA	NA	NA	1
Estrogen Receptor Status (Code C16150)	Consensus (Code C64197)	NA	NA	NA	1
Estrogen Receptor Status (Code C16150)	Gene Expression Level Analysis (Code C135484)	NA	NA	NA	1
Estrogen Receptor Status (Code C16150)	Immunohistochemical Test Result (Code C175007)	ESR1 Gene (Code C38349)	NA	NA	1
Estrogen Receptor Status (Code C16150)	Progesterone Receptor Status (Code C16149)	NA	NA	NA	1
Event-Free Survival (Code C96340)	60 Months (Code C178505)	NA	NA	NA	1
Event-Free Survival (Code C96340)	Elapsed Time (Code C82572)	NA	NA	NA	1
FOXA1 Gene (Code C101646)	Immunohistochemical Test Result (Code C175007)	NA	NA	NA	1
Family History of Unspecified Cancer (Code C171248)	NA	NA	NA	NA	1
Follow-Up Period (Code C156841)	Elapsed Time (Code C82572)	NA	NA	NA	1
Gene Signature Assessment (Code C181333)	Prognosis (Code C17013)	NA	NA	NA	1
Generic Regional Lymph Nodes TNM Finding (Code C48884)	NA	NA	NA	NA	1
HER2/Neu Positive by Immunohistochemistry (Code C141481)	NA	NA	NA	NA	1
HER2/Neu Status (Code C16152)	Consensus (Code C64197)	NA	NA	NA	1
HER2/Neu Status (Code C16152)	ERBB2 Amplification Status (Code C157249)	NA	NA	NA	1
HER2/Neu Status by Immunohistochemistry (Code C185751)	Fluorescence In Situ Hybridization (Code C17563)	NA	NA	NA	1
Health Status (Code C16669)	Follow-Up (Code C16033)	NA	NA	NA	1
Histologic Grade (Code C18000)	NA	NA	NA	NA	1
Histologic Subtype (Code C19790)	Triple-Negative Breast Carcinoma (Code C71732)	NA	NA	NA	1
IGF1R Immunohistochemical Expression (Code C84373)	Immunohistochemical Test Result (Code C175007)	NA	NA	NA	1
Immunohistochemical Test Result (Code C175007)	Estrogen Receptor Status (Code C16150)	HER2/Neu Status (Code C16152)	NA	NA	1
Immunohistochemical Test Result (Code C175007)	Histologic Subtype (Code C19790)	NA	NA	NA	1
Inflammatory (Code C25535)	Cell (Code C12508)	NA	NA	NA	1
Intratumoral (Code C28036)	Lymphocytic Infiltrate (Code C35983)	NA	NA	NA	1
Invasive (Code C14159)	Disease Grade Qualifier (Code C28076)	NA	NA	NA	1
Invasive (Code C14159)	Neoplastic Cell (Code C12922)	NA	NA	NA	1
Invasive (Code C14159)	Tumor Tissue Area (Code C166240)	Dimension (Code C25483)	NA	NA	1
Invasive (Code C14159)	Tumor Tissue Area (Code C166240)	NA	NA	NA	1
Ki67 Measurement (Code C123557)	Consensus (Code C64197)	NA	NA	NA	1
Laser Capture Microdissection (Code C19263)	Tissue Part (Code C38625)	NA	NA	NA	1
Locally Recurrent Disease (Code C176551)	NA	NA	NA	NA	1
Matched Tissues (Code C92469)	NA	NA	NA	NA	1
Menopause Status (Code C106541)	Inference (Code C75591)	NA	NA	NA	1
Metastasis (Code C19151)	Elapsed Time (Code C82572)	NA	NA	NA	1
Metastasis (Code C19151)	Occurrence (Code C25275)	60 Months (Code C178505)	NA	NA	1
Micrometastasis (Code C38486)	Immunohistochemical Test (Code C51944)	NA	NA	NA	1
Miller and Payne Classification (Code C63611)	NA	NA	NA	NA	1
Normal (Code C14165)	Epithelial Cell Count (Code C64605)	NA	NA	NA	1
Nottingham Grade (Code C138986)	Consensus (Code C64197)	NA	NA	NA	1
Nottingham Score (Code C25595)	NA	NA	NA	NA	1
Overall Survival (Code C125201)	Event-Free Survival (Code C96340)	Prediction (Code C54156)	Ten (Code C69122)	Year (Code C29848)	1
Overall Survival (Code C125201)	Event-Free Survival (Code C96340)	NA	NA	NA	1
Paired Data (Code C81019)	NA	NA	NA	NA	1
Participant Case or Control Status (Code C99268)	NA	NA	NA	NA	1
Pathological Diagnosis (Code C178004)	NA	NA	NA	NA	1
Pathology Report (Code C28277)	Histologic Subtype (Code C19790)	NA	NA	NA	1
Percent of Stromal Cells (Code C159483)	NA	NA	NA	NA	1
Polysomy 17 (Code C36657)	NA	NA	NA	NA	1
Positive Lymph Node (Code C27296	NA	NA	NA	NA	1
Post-Therapy (Code C54735)	Chemotherapy (Code C15632)	Number of Lymph Nodes Positive (Code C124447)	Number of Lymph Nodes Examined (Code C124446)	NA	1
Post-Therapy (Code C54735)	Chemotherapy (Code C15632)	Tumor Size (Code C120284)	NA	NA	1
Pre-Therapy (Code C54734)	Disease Grade Qualifier (Code C28076)	Nuclear Grade (Code C18513)	NA	NA	1
Prediction (Code C54156)	NA	NA	NA	NA	1
Preneoplastic Change (Code C20204)	Neoplastic Cell (Code C12922)	NA	NA	NA	1
Preoperative Chemotherapy (Code C68770)	NA	NA	NA	NA	1
Progesterone Receptor Status (Code C16149)	Consensus (Code C64197)	NA	NA	NA	1
Progression or Recurrence Type (Code C177640)	NA	NA	NA	NA	1
Protocol Treatment Arm (Code C15538)	NA	NA	NA	NA	1
Recurrence (Code C3352)	Death due to Disease Progression (Code C168970)	Event-Free Survival (Code C96340)	NA	NA	1
Recurrent Disease (Code C38155)	Clinical Trial Censoring (Code C118962)	NA	NA	NA	1
Recurrent Disease (Code C38155)	Elapsed Time (Code C82572)	36 Months (Code C156844)	NA	NA	1
Recurrent Disease (Code C38155)	Event-Free Survival (Code C96340)	Clinical Trial Censoring (Code C118962)	NA	NA	1
Recurrent Disease (Code C38155)	Site of Relapse (Code C168885)	NA	NA	NA	1
Recurrent Disease (Code C38155)	Type (Code C25284)	NA	NA	NA	1
Staging System (Code C18004)	NA	NA	NA	NA	1
Stroma (Code C67387)	Lymphocytic Infiltrate (Code C35983)	NA	NA	NA	1
Surgical Procedure by Type (Code C161601)	NA	NA	NA	NA	1
TOP2A Gene (Code C26592)	Gene Deletion (Code C16606)	Gene Amplification (Code C16605)	NA	NA	1
TP53 Gene (Code C17359)	Immunohistochemical Test Result (Code C175007)	TP53 Positive (Code C146668)	NA	NA	1
TP53 Gene (Code C17359)	NA	NA	NA	NA	1
Tamoxifen Regimen (Code C160121)	NA	NA	NA	NA	1
Therapeutic Procedure (Code C49236)	NA	NA	NA	NA	1
Timepoint (Code C68568)	NA	NA	NA	NA	1
Tissue Part (Code C38625)	NA	NA	NA	NA	1
Tissue Sample (Code C19697)	NA	NA	NA	NA	1
Trastuzumab (Code C1647)	NA	NA	NA	NA	1
Tumor Cell Necrosis (Code C35957)	NA	NA	NA	NA	1
Tumor Grading System (Code C48224)	NA	NA	NA	NA	1
Tumor Size (Code C120284)	Two (Code C66833)	Centimeter (Code C49668)	Bin (Code C63902)	NA	1
Tumor Tissue Area (Code C166240)	Tissue Dissection (Code C61409)	NA	NA	NA	1
