## Supplementary File 4 for "Annotated Compendium of 102 Breast Cancer Gene-Expression Datasets"

NCIT_Term_values	n
Binary (Code C45969)	138
Year (Code C29848)	77
Estrogen Receptor Positive (Code C15492)	47
Identifier (Code C25364)	47
Estrogen Receptor Negative (Code C15493)	45
Grade 2 (Code C28078)	39
Grade 3 (Code C28079)	38
Grade 1 (Code C28077)	34
HER2/Neu Negative (Code C68749)	34
HER2/Neu Positive (Code C68748)	34
Yes or No Response (Code C38147)	33
Score (Code C25338)	29
Day (Code C25301)	28
Progesterone Receptor Negative (Code C15497)	26
Breast Ductal Carcinoma (Code C4017)	24
Progesterone Receptor Positive (Code C15496)	24
Invasive Breast Carcinoma (Code C9245)	23
Percentage (Code C25613)	23
Normal (Code C14165)	22
Indeterminate (Code C48658)	19
Basal-Like Breast Carcinoma (Code C53558)	18
Centimeter (Code C49668)	18
Other (Code C17649)	18
Stage I (Code C27966)	18
Count (Code C25463)	17
HER2-Positive Breast Carcinoma (Code C53556)	17
Stage II (Code C28054)	17
Stage III (Code C27970)	17
Month (Code C29846)	16
Female (Code C16576)	15
Luminal A Breast Carcinoma (Code C53554)	15
Normal Breast-Like Subtype of Breast Carcinoma (Code C53557)	15
Unknown (Code C17998)	15
Generic TNM Finding (Code C48879)	14
Luminal B Breast Carcinoma (Code C53555)	14
Millimeter (Code C28251)	14
Negative Lymph Node (Code C36174)	14
Invasive Breast Lobular Carcinoma (Code C7950)	13
Breast Ductal Carcinoma In Situ (Code C2924)	12
Positive Lymph Node (Code C27296)	12
Stage IV (Code C27971)	11
HER2/Neu Expression by Immunohistochemistry 2+ (Code C147526)	10
HER2/Neu Expression by Immunohistochemistry 3+ (Code C147527)	10
Tumor Free (Code C156848)	10
Tumor Tissue (Code C18009)	10
White (Code C41261)	10
Black or African American (Code C16352)	9
HER2/Neu Expression by Immunohistochemistry 1+ (Code C147525)	9
Intermediate (Code C73705)	9
N0 Stage Finding (Code C48705)	9
N1 Stage Finding (Code C48706)	9
N2 Stage Finding (Code C48786)	9
T2 Stage Finding (Code C48724)	9
T3 Stage Finding (Code C48728)	9
Breast Mixed Carcinoma (Code C40347)	8
Breast Mucinous Carcinoma (Code C9131)	8
Clinical TNM Finding (Code C48881)	8
HER2/Neu Expression by Immunohistochemistry 0 (Code C147524)	8
N3 Stage Finding (Code C48714)	8
Nottingham Grade 1 (Code C138987)	8
Nottingham Grade 2 (Code C138988)	8
Nottingham Grade 3 (Code C138989)	8
Pathologic Complete Response (Code C123603)	8
Pathologic Primary Tumor TNM Finding (Code C48888)	8
Postmenopausal (Code C15421)	8
Residual Disease (Code C4809)	8
Stroma (Code C67387)	8
T1 Stage Finding (Code C48720)	8
Alive (Code C37987)	7
Asian (Code C41260)	7
Breast Carcinoma (Code C4872)	7
Breast Medullary Carcinoma (Code C9119)	7
Estrogen Receptor Status 0 (Code C147852)	7
Estrogen Receptor Status 1+ (Code C147853)	7
Estrogen Receptor Status 2+ (Code C147854)	7
Estrogen Receptor Status 3+ (Code C147855)	7
Negative Finding (Code C38757)	7
No Therapy (Code C157513)	7
Positive Finding (Code C38758)	7
Premenopausal (Code C15491)	7
Stage 0 (Code C28051)	7
Bin (Code C63902)	6
Breast Lobular Carcinoma (Code C3771)	6
CMF Regimen (Code C9874)	6
Dead (Code C28554)	6
T4 Stage Finding (Code C48732)	6
CAF Regimen (Code C9533)	5
Control Group (Code C28143)	5
Epithelium (Code C12710)	5
Excisional Biopsy (Code C15385)	5
Pretreatment (Code C103339)	5
Stage IIA (Code C27967)	5
Stage IIB (Code C27968)	5
T1c Stage Finding (Code C48723)	5
Trastuzumab Regimen (Code C160135)	5
AC Regimen (Code C63415)	4
Breast Carcinoma Metastatic in the Brain (Code C36301)	4
Breast Inflammatory Carcinoma (Code C4001)	4
Breast Tubular Carcinoma (Code C9135)	4
Core Biopsy (Code C15680)	4
Equivocal (Code C86071)	4
Fine-Needle Aspiration (Code C15361)	4
Mastectomy (Code C15277)	4
N1a Stage Finding (Code C48707)	4
N2a Stage Finding (Code C48711)	4
N3a Stage Finding (Code C48715)	4
NX Stage Finding (Code C48718)	4
Number (Code C25337)	4
Residual Cancer Burden Class 0 (Code C160725)	4
Residual Cancer Burden Class 1 (Code C160726)	4
Residual Cancer Burden Class 2 (Code C160727)	4
Residual Cancer Burden Class 3 (Code C160728)	4
Stage IIIA (Code C27977)	4
Stage IIIB (Code C27978)	4
T4b Stage Finding (Code C48734)	4
TP53 Gene Mutation (Code C118396)	4
Tamoxifen (Code C62078)	4
Tamoxifen Regimen (Code C160121)	4
Triple-Negative Breast Carcinoma (Code C71732)	4
With Tumor (Code C156849)	4
pT2 Stage Finding (Code C48764)	4
AJCC Cancer Staging Manual 7th Edition (Code C125755)	3
Anastrozole Regimen (Code C159988)	3
Axillary Lymph Node Dissection (Code C15677)	3
Breast Atypical Ductal Hyperplasia (Code C8436)	3
Breast Metaplastic Carcinoma (Code C5164)	3
Breast Mixed Ductal and Lobular Carcinoma (Code C5160)	3
Code (Code C25162)	3
Cycle (Code C25472)	3
Docetaxel (Code C1526)	3
Epithelial Cell (Code C12578)	3
Estrogen Receptor Measurement (Code C112274)	3
FAC Regimen (Code C138099)	3
FEC Regimen (Code C9595)	3
Generic Primary Tumor TNM Finding (Code C48885)	3
Latin American (Code C126531)	3
Lumpectomy (Code C15755)	3
M0 Stage Finding (Code C48699)	3
M1 Stage Finding (Code C48700)	3
MKI67 Negative (Code C162076)	3
MKI67 Positive (Code C146686)	3
MX Stage Finding (Code C48704)	3
Micrometastasis (Code C38486)	3
Modified Radical Mastectomy (Code C15278)	3
N1b Stage Finding (Code C48708)	3
N1c Stage Finding (Code C48709)	3
N1mi Stage Finding (Code C95955)	3
Name (Code C42614)	3
No Response to Treatment (Code C162704)	3
Paclitaxel (Code C1411)	3
Pathologic Regional Lymph Nodes TNM Finding (Code C48887)	3
Perimenopausal (Code C15692)	3
Reduction Mammoplasty (Code C51615)	3
Stage 0 (Code C28051),Stage I (Code C27966)	3
Stage IA (Code C27975)	3
Stage IIIC (Code C27982)	3
Stromal Cell (Code C12571)	3
TX Stage Finding (Code C48737)	3
Total Mastectomy (Code C15281)	3
Wild Type (Code C62195)	3
pT1 Stage Finding (Code C48759)	3
pT3 Stage Finding (Code C48768)	3
AJCC Cancer Staging Manual 6th Edition (Code C186612)	2
AJCC Cancer Staging Manual 8th Edition (Code C146985)	2
Benign (Code C14172)	2
Body Mass Index Finding (Code C138901)	2
Breast Adenocarcinoma (Code C5214)	2
Breast Carcinoma Metastatic in the Bone (Code C36303)	2
Breast Carcinoma Metastatic in the Liver (Code C36302)	2
Breast Carcinoma Metastatic in the Lung (Code C36300)	2
Breast Conservation Treatment (Code C15280)	2
Breast Lobular Carcinoma In Situ (Code C4018)	2
Breast Neoplasm (Code C2910)	2
Capecitabine (Code C1794)	2
Capecitabine Regimen (Code C160005)	2
Cyclophosphamide (Code C405)	2
Cytology (Code C16491)	2
Date (Code C25164)	2
Death due to Disease Progression (Code C168970)	2
Four or More Positive Lymph Nodes (Code C172226)	2
High (Code C25227)	2
Histology ICD-O Morphology Code (Code C176985)	2
ICD-10 Code (Code C185253)	2
Imatinib Regimen (Code C160054)	2
Incisional Biopsy (Code C15386)	2
Invasive Breast Carcinoma of No Special Type (Code C4194)	2
Invasive Breast Papillary Carcinoma (Code C36085)	2
Letrozole (Code C1527)	2
Lower-Inner Quadrant of the Breast (Code C12302)	2
Lower-Outer Quadrant of the Breast (Code C12304)Tumor Laterality Left (Code C160200)	2
Male (Code C20197)	2
Metastatic Malignant Neoplasm in the Lymph Nodes (Code C4904)	2
Milligram per 24 Hours (Code C67399)	2
N0 (i+) Stage Finding (Code C95922)	2
N0 (i-) Stage Finding (Code C95921)	2
N3b Stage Finding (Code C48716)	2
Negative Surgical Margin (Code C48621)	2
Ninety (Code C105786)	2
Not Hispanic or Latino (Code C41222)	2
Number of Elapsed Days (Code C181040)	2
One to Three Positive Lymph Nodes (Code C172224)	2
Oral Route of Administration (Code C38288)	2
Organoid (Code C172259)	2
Paclitaxel Regimen (Code C160102)	2
Pathologic Distant Metastasis TNM Finding (Code C48886)	2
Positive Surgical Margin (Code C48620)	2
Pre-Therapy (Code C54734)	2
Primary Neoplasm (Code C8509)	2
Recurrent Disease (Code C38155)	2
Responsive Disease (Code C165206)	2
Sentinel Lymph Node Biopsy (Code C15667)	2
Sentinel Lymph Node Biopsy with Axillary Lymph Node Dissection (Code C47854)	2
Stage IB (Code C27976)	2
T1a Stage Finding (Code C48721)	2
T1b Stage Finding (Code C48722)	2
T2b Stage Finding (Code C48726)	2
T4d Stage Finding (Code C48736)	2
TP53 Gene Mutation Negative (Code C148092)	2
TP53 Negative (Code C156049)	2
TP53 Positive (Code C146668)	2
Tis Stage Finding (Code C48738)	2
Trastuzumab (Code C1647)	2
Tumor Resection (Code C164212)	2
Uncharacterized Histology (Code C26459)	2
Upper-Inner Quadrant of the Breast (Code C12301)Tumor Laterality Right (Code C160199)	2
Upper-Outer Quadrant of the Breast (Code C12303)	2
Whole (Code C25326)	2
Year Date (Code C159612)	2
Yes, No, or Unknown Response (Code C38148)	2
cM0 (i+) Stage Finding (Code C95956)	2
12 Months (Code C156842)	1
60 Months (Code C178505)	1
A-T-C Regimen (Code C64368)	1
Adenocarcinoma (Code C2852)	1
Adjuvant Therapy (Code C15675)	1
American Indian or Alaska Native (Code C41259)	1
Anastrozole (Code C1607)	1
Anthracycline Antineoplastic Antibiotic (Code C1594)	1
Atypia (Code C9478)	1
Atypical Hyperplasia (Code C8355)	1
BRCA1 Mutation Carrier (Code C115197)	1
Batch Number (Code C104504)	1
Bilateral (Code C13332)	1
Breast Atypical Lobular Hyperplasia (Code C4730)	1
Breast Atypical Medullary Carcinoma (Code C66719)	1
Breast Flat Ductal Epithelial Atypia (Code C36086)	1
Breast Medullary Carcinoma (Code C9119)Breast Lobular Carcinoma (Code C3771)	1
Breast Neuroendocrine Carcinoma (Code C175581)	1
Breast Papillary Carcinoma (Code C9134)	1
Breast Pleomorphic Carcinoma (Code C5161)	1
Breast Squamous Cell Carcinoma (Code C5177)	1
Breast Tubular Adenoma (Code C62210)	1
Breast Usual Ductal Hyperplasia (Code C27941)	1
Bulk Tissue Specimen (Code C178225)	1
Cancer-Associated Fibroblast (Code C168534)	1
Cell Line (Code C16403)	1
Cell Proliferation (Code C18081)	1
Chemotherapy Regimen or Agent Combination (Code C12218)	1
Claudin-Low (Code C105907)	1
Copy Number Gain (Code C189957)	1
Copy Number Loss (Code C189958)	1
Cribriform Carcinoma (Code C3680)	1
Death by Undetermined Cause (Code C82466)	1
Definitive Surgical Resection (Code C154430)	1
Disease Free (Code C173158)	1
Disease-Free Survival (Code C17751)	1
Distant Metastasis (Code C18206)	1
Doxorubicin Hydrochloride (Code C1326)	1
Doxorubicin/Paclitaxel Regimen (Code C63416)	1
ECOG Performance Status 0 (Code C105722)	1
ECOG Performance Status 1 (Code C105723)	1
Ectopic Tissue (Code C132486)	1
Eighty (Code C105788)	1
Epirubicin (Code C62028)	1
Epithelial (Code C13315)	1
Excellent, Very Good, or Good Health (Code C157030), Poor Health (Code C157032)	1
Explanation (Code C101248)	1
Favorable Response (Code C123584)	1
Fibroblast (Code C12482)	1
Forty Five (Code C175677)	1
Fraction (Code C25514)	1
Frameshift Mutation (Code C17354)	1
Germline BRCA1 Gene Mutation (Code C150629)	1
Goserelin Regimen (Code C160044)	1
HER2/Neu Positive by FISH (Code C141434)	1
Hispanic or Latino (Code C17459)	1
IGF1R Negative (Code C150644)	1
IGF1R Positive (Code C128840)	1
Invasive Breast Ductal Carcinoma and Lobular Carcinoma (Code C7688)	1
Invasive Breast Lobular Carcinoma, Pleomorphic Variant (Code C97051)	1
Left Breast (Code C47855),Right Breast (Code C47856)	1
Leukocyte (Code C12529)	1
Localized Disease (Code C36162)	1
Locally Recurrent Disease (Code C176551)	1
Low (Code C54722	1
Low (Code C54722)	1
Low Grade Dysplasia (Code C156084)	1
Luminal (Code C26456)	1
Lymph Node Biopsy (Code C51900)	1
Lymphadenectomy (Code C15275)	1
MDA-MB-231/ATCC (Code C117223)	1
Malignant (Code C14143)	1
Mammary Epithelium (Code C12937)	1
Metastasis (Code C19151)	1
Mexican (Code C67113)	1
Missense Mutation (Code C18133)	1
Mixed (Code C25259)	1
Moderate (Code C61376)	1
Moderately Differentiated (Code C14162)	1
Molecular Abnormalities Not Present (Code C186543)	1
Multiracial (Code C67109)	1
Mutant (Code C25360)	1
N0 (mol+) Stage Finding (Code C95925)	1
N1bI Stage Finding (Code C95929)	1
N1bIII Stage Finding (Code C95936)	1
N3c Stage Finding (Code C48717)	1
Narrow Surgical Margin (Code C103267)	1
Native Hawaiian or Other Pacific Islander (Code C41219)	1
Negation (Code C25594)	1
Non Complete Response/Non Progressive Disease (Code C96700)	1
Nonsense Mutation (Code C62198)	1
Obese (Code C159658)	1
Other Race (Code C104495)	1
Overweight (Code C94250)	1
Percent Unit (Code C48570)	1
Peripheral Blood (Code C173496)	1
Peripheral Blood Mononuclear Cell (Code C12954)	1
Poorly Differentiated (Code C14167)	1
Post-Therapy (Code C54735)	1
Postoperative (Code C28006)	1
Prediction (Code C54156)	1
Pregnancy Status (Code C69218)	1
Preoperative (Code C54732)	1
Progressive Disease (Code C35571)	1
Prophylactic Mastectomy (Code C94445)	1
Quadrantectomy (Code C15695)	1
Recurrence (Code C3352)	1
Recurrent Invasive Breast Carcinoma of No Special Type (Code C153587)	1
Stage X (Code C95957)	1
T1b TNM Finding (Code C48722)	1
T1c TNM Finding (Code C48723)	1
T2a Stage Finding (Code C48725)	1
T3a Stage Finding (Code C48729)	1
TAC Regimen (Code C63435)	1
Treatment Group (Code C161322)	1
True Case Status (Code C99269)	1
True Control Status (Code C99270)	1
Tumor Laterality Left (Code C160200)	1
Tumor Laterality Right (Code C160199)	1
Unclassified (Code C64486)	1
WHO Classification of Tumors (Code C113304)	1
Well Differentiated (Code C14171)	1
Zoledronic Acid (Code C1699)	1
pN0 Stage Finding (Code C48745)	1
pN1a Stage Finding (Code C48747)	1
pN2a Stage Finding (Code C48751)	1
pN3a Stage Finding (Code C48755)	1
pT1c Stage Finding (Code C48763)	1
