## Supplementary File 5 for "Annotated Compendium of 102 Breast Cancer Gene-Expression Datasets"

NCIT_Term_values_01	NCIT_Term_values_02	NCIT_Term_values_03	NCIT_Term_values_04	NCIT_Term_values_05	NCIT_Term_values_06	NCIT_Term_values_07	NCIT_Term_values_08	NCIT_Term_values_09	NCIT_Term_values_10	NCIT_Term_values_11	NCIT_Term_values_12	NCIT_Term_values_13	NCIT_Term_values_14	NCIT_Term_values_15	NCIT_Term_values_16	NCIT_Term_values_17	NCIT_Term_values_18	NCIT_Term_values_19	n
Binary (Code C45969)	NA	NA	NA	NA	NA	NA	NA	NA	NA	NA	NA	NA	NA	NA	NA	NA	NA	NA	127
Year (Code C29848)	NA	NA	NA	NA	NA	NA	NA	NA	NA	NA	NA	NA	NA	NA	NA	NA	NA	NA	75
Identifier (Code C25364)	NA	NA	NA	NA	NA	NA	NA	NA	NA	NA	NA	NA	NA	NA	NA	NA	NA	NA	46
Yes or No Response (Code C38147)	NA	NA	NA	NA	NA	NA	NA	NA	NA	NA	NA	NA	NA	NA	NA	NA	NA	NA	33
Estrogen Receptor Positive (Code C15492)	Estrogen Receptor Negative (Code C15493)	NA	NA	NA	NA	NA	NA	NA	NA	NA	NA	NA	NA	NA	NA	NA	NA	NA	30
Grade 1 (Code C28077)	Grade 2 (Code C28078)	Grade 3 (Code C28079)	NA	NA	NA	NA	NA	NA	NA	NA	NA	NA	NA	NA	NA	NA	NA	NA	30
Score (Code C25338)	NA	NA	NA	NA	NA	NA	NA	NA	NA	NA	NA	NA	NA	NA	NA	NA	NA	NA	27
Day (Code C25301)	NA	NA	NA	NA	NA	NA	NA	NA	NA	NA	NA	NA	NA	NA	NA	NA	NA	NA	26
HER2/Neu Positive (Code C68748)	HER2/Neu Negative (Code C68749)	NA	NA	NA	NA	NA	NA	NA	NA	NA	NA	NA	NA	NA	NA	NA	NA	NA	21
Percentage (Code C25613)	NA	NA	NA	NA	NA	NA	NA	NA	NA	NA	NA	NA	NA	NA	NA	NA	NA	NA	19
Month (Code C29846)	NA	NA	NA	NA	NA	NA	NA	NA	NA	NA	NA	NA	NA	NA	NA	NA	NA	NA	16
Progesterone Receptor Positive (Code C15496)	Progesterone Receptor Negative (Code C15497)	NA	NA	NA	NA	NA	NA	NA	NA	NA	NA	NA	NA	NA	NA	NA	NA	NA	15
Centimeter (Code C49668)	NA	NA	NA	NA	NA	NA	NA	NA	NA	NA	NA	NA	NA	NA	NA	NA	NA	NA	14
Millimeter (Code C28251)	NA	NA	NA	NA	NA	NA	NA	NA	NA	NA	NA	NA	NA	NA	NA	NA	NA	NA	14
Female (Code C16576)	NA	NA	NA	NA	NA	NA	NA	NA	NA	NA	NA	NA	NA	NA	NA	NA	NA	NA	13
Count (Code C25463)	NA	NA	NA	NA	NA	NA	NA	NA	NA	NA	NA	NA	NA	NA	NA	NA	NA	NA	12
Clinical TNM Finding (Code C48881)	NA	NA	NA	NA	NA	NA	NA	NA	NA	NA	NA	NA	NA	NA	NA	NA	NA	NA	8
Nottingham Grade 1 (Code C138987)	Nottingham Grade 2 (Code C138988)	Nottingham Grade 3 (Code C138989)	NA	NA	NA	NA	NA	NA	NA	NA	NA	NA	NA	NA	NA	NA	NA	NA	8
Estrogen Receptor Status 0 (Code C147852)	Estrogen Receptor Status 1+ (Code C147853)	Estrogen Receptor Status 2+ (Code C147854)	Estrogen Receptor Status 3+ (Code C147855)	NA	NA	NA	NA	NA	NA	NA	NA	NA	NA	NA	NA	NA	NA	NA	7
Generic TNM Finding (Code C48879)	Stage 0 (Code C28051)	Stage I (Code C27966)	Stage II (Code C28054)	Stage III (Code C27970)	NA	NA	NA	NA	NA	NA	NA	NA	NA	NA	NA	NA	NA	NA	7
Pathologic Complete Response (Code C123603)	Residual Disease (Code C4809)	NA	NA	NA	NA	NA	NA	NA	NA	NA	NA	NA	NA	NA	NA	NA	NA	NA	7
Positive Lymph Node (Code C27296)	Negative Lymph Node (Code C36174)	NA	NA	NA	NA	NA	NA	NA	NA	NA	NA	NA	NA	NA	NA	NA	NA	NA	7
Alive (Code C37987)	Dead (Code C28554)	NA	NA	NA	NA	NA	NA	NA	NA	NA	NA	NA	NA	NA	NA	NA	NA	NA	5
Estrogen Receptor Positive (Code C15492)	Estrogen Receptor Negative (Code C15493)	Unknown (Code C17998)	NA	NA	NA	NA	NA	NA	NA	NA	NA	NA	NA	NA	NA	NA	NA	NA	5
HER2/Neu Expression by Immunohistochemistry 0 (Code C147524)	HER2/Neu Expression by Immunohistochemistry 1+ (Code C147525)	HER2/Neu Expression by Immunohistochemistry 2+ (Code C147526)	HER2/Neu Expression by Immunohistochemistry 3+ (Code C147527)	NA	NA	NA	NA	NA	NA	NA	NA	NA	NA	NA	NA	NA	NA	NA	5
Luminal A Breast Carcinoma (Code C53554)	Luminal B Breast Carcinoma (Code C53555)	Normal Breast-Like Subtype of Breast Carcinoma (Code C53557)	HER2-Positive Breast Carcinoma (Code C53556)	Basal-Like Breast Carcinoma (Code C53558)	Tumor Free (Code C156848)	NA	NA	NA	NA	NA	NA	NA	NA	NA	NA	NA	NA	NA	5
Positive Finding (Code C38758)	Negative Finding (Code C38757)	NA	NA	NA	NA	NA	NA	NA	NA	NA	NA	NA	NA	NA	NA	NA	NA	NA	5
N0 Stage Finding (Code C48705)	N1 Stage Finding (Code C48706)	N2 Stage Finding (Code C48786)	N3 Stage Finding (Code C48714)	NA	NA	NA	NA	NA	NA	NA	NA	NA	NA	NA	NA	NA	NA	NA	4
Number (Code C25337)	NA	NA	NA	NA	NA	NA	NA	NA	NA	NA	NA	NA	NA	NA	NA	NA	NA	NA	4
Breast Ductal Carcinoma In Situ (Code C2924)	Invasive Breast Carcinoma (Code C9245)	NA	NA	NA	NA	NA	NA	NA	NA	NA	NA	NA	NA	NA	NA	NA	NA	NA	3
Centimeter (Code C49668)	Bin (Code C63902)	NA	NA	NA	NA	NA	NA	NA	NA	NA	NA	NA	NA	NA	NA	NA	NA	NA	3
Code (Code C25162)	NA	NA	NA	NA	NA	NA	NA	NA	NA	NA	NA	NA	NA	NA	NA	NA	NA	NA	3
Estrogen Receptor Measurement (Code C112274)	Percentage (Code C25613)	NA	NA	NA	NA	NA	NA	NA	NA	NA	NA	NA	NA	NA	NA	NA	NA	NA	3
Estrogen Receptor Positive (Code C15492)	Estrogen Receptor Negative (Code C15493)	Indeterminate (Code C48658)	NA	NA	NA	NA	NA	NA	NA	NA	NA	NA	NA	NA	NA	NA	NA	NA	3
Estrogen Receptor Positive (Code C15492)	NA	NA	NA	NA	NA	NA	NA	NA	NA	NA	NA	NA	NA	NA	NA	NA	NA	NA	3
Generic TNM Finding (Code C48879)	Stage 0 (Code C28051),Stage I (Code C27966)	Stage II (Code C28054)	Stage III (Code C27970)	Stage IV (Code C27971)	NA	NA	NA	NA	NA	NA	NA	NA	NA	NA	NA	NA	NA	NA	3
Grade 2 (Code C28078)	Grade 3 (Code C28079)	NA	NA	NA	NA	NA	NA	NA	NA	NA	NA	NA	NA	NA	NA	NA	NA	NA	3
HER2/Neu Positive (Code C68748)	HER2/Neu Negative (Code C68749)	Unknown (Code C17998)	NA	NA	NA	NA	NA	NA	NA	NA	NA	NA	NA	NA	NA	NA	NA	NA	3
MKI67 Positive (Code C146686)	MKI67 Negative (Code C162076)	NA	NA	NA	NA	NA	NA	NA	NA	NA	NA	NA	NA	NA	NA	NA	NA	NA	3
Name (Code C42614)	NA	NA	NA	NA	NA	NA	NA	NA	NA	NA	NA	NA	NA	NA	NA	NA	NA	NA	3
Pathologic Primary Tumor TNM Finding (Code C48888)	pT1 Stage Finding (Code C48759)	pT2 Stage Finding (Code C48764)	pT3 Stage Finding (Code C48768)	NA	NA	NA	NA	NA	NA	NA	NA	NA	NA	NA	NA	NA	NA	NA	3
Progesterone Receptor Positive (Code C15496)	Progesterone Receptor Negative (Code C15497)	Indeterminate (Code C48658)	NA	NA	NA	NA	NA	NA	NA	NA	NA	NA	NA	NA	NA	NA	NA	NA	3
Stage I (Code C27966)	Stage II (Code C28054)	Stage III (Code C27970)	Stage IV (Code C27971)	NA	NA	NA	NA	NA	NA	NA	NA	NA	NA	NA	NA	NA	NA	NA	3
AJCC Cancer Staging Manual 6th Edition (Code C186612)	AJCC Cancer Staging Manual 7th Edition (Code C125755)	AJCC Cancer Staging Manual 8th Edition (Code C146985)	NA	NA	NA	NA	NA	NA	NA	NA	NA	NA	NA	NA	NA	NA	NA	NA	2
Axillary Lymph Node Dissection (Code C15677)	Sentinel Lymph Node Biopsy (Code C15667)	Sentinel Lymph Node Biopsy with Axillary Lymph Node Dissection (Code C47854)	NA	NA	NA	NA	NA	NA	NA	NA	NA	NA	NA	NA	NA	NA	NA	NA	2
Binary (Code C45969)	Equivocal (Code C86071)	NA	NA	NA	NA	NA	NA	NA	NA	NA	NA	NA	NA	NA	NA	NA	NA	NA	2
Body Mass Index Finding (Code C138901)	NA	NA	NA	NA	NA	NA	NA	NA	NA	NA	NA	NA	NA	NA	NA	NA	NA	NA	2
Breast Carcinoma (Code C4872)	Normal (Code C14165)	NA	NA	NA	NA	NA	NA	NA	NA	NA	NA	NA	NA	NA	NA	NA	NA	NA	2
Breast Ductal Carcinoma (Code C4017)	Invasive Breast Carcinoma (Code C9245)	Normal (Code C14165)	NA	NA	NA	NA	NA	NA	NA	NA	NA	NA	NA	NA	NA	NA	NA	NA	2
Breast Ductal Carcinoma (Code C4017)	Invasive Breast Carcinoma (Code C9245)	NA	NA	NA	NA	NA	NA	NA	NA	NA	NA	NA	NA	NA	NA	NA	NA	NA	2
Breast Inflammatory Carcinoma (Code C4001)	NA	NA	NA	NA	NA	NA	NA	NA	NA	NA	NA	NA	NA	NA	NA	NA	NA	NA	2
Date (Code C25164)	NA	NA	NA	NA	NA	NA	NA	NA	NA	NA	NA	NA	NA	NA	NA	NA	NA	NA	2
Day (Code C25301)	Ninety (Code C105786)	NA	NA	NA	NA	NA	NA	NA	NA	NA	NA	NA	NA	NA	NA	NA	NA	NA	2
Estrogen Receptor Negative (Code C15493)	NA	NA	NA	NA	NA	NA	NA	NA	NA	NA	NA	NA	NA	NA	NA	NA	NA	NA	2
Excisional Biopsy (Code C15385)	Pretreatment (Code C103339)	NA	NA	NA	NA	NA	NA	NA	NA	NA	NA	NA	NA	NA	NA	NA	NA	NA	2
Female (Code C16576)	Male (Code C20197)	NA	NA	NA	NA	NA	NA	NA	NA	NA	NA	NA	NA	NA	NA	NA	NA	NA	2
Generic TNM Finding (Code C48879)	Stage I (Code C27966)	Stage II (Code C28054)	Stage III (Code C27970)	NA	NA	NA	NA	NA	NA	NA	NA	NA	NA	NA	NA	NA	NA	NA	2
Grade 2 (Code C28078)	NA	NA	NA	NA	NA	NA	NA	NA	NA	NA	NA	NA	NA	NA	NA	NA	NA	NA	2
HER2/Neu Expression by Immunohistochemistry 0 (Code C147524)	HER2/Neu Expression by Immunohistochemistry 1+ (Code C147525)	HER2/Neu Expression by Immunohistochemistry 2+ (Code C147526)	HER2/Neu Expression by Immunohistochemistry 3+ (Code C147527)	Intermediate (Code C73705)	NA	NA	NA	NA	NA	NA	NA	NA	NA	NA	NA	NA	NA	NA	2
HER2/Neu Positive (Code C68748)	HER2/Neu Negative (Code C68749)	Binary (Code C45969)	NA	NA	NA	NA	NA	NA	NA	NA	NA	NA	NA	NA	NA	NA	NA	NA	2
Histology ICD-O Morphology Code (Code C176985)	NA	NA	NA	NA	NA	NA	NA	NA	NA	NA	NA	NA	NA	NA	NA	NA	NA	NA	2
ICD-10 Code (Code C185253)	NA	NA	NA	NA	NA	NA	NA	NA	NA	NA	NA	NA	NA	NA	NA	NA	NA	NA	2
Invasive Breast Carcinoma (Code C9245)	NA	NA	NA	NA	NA	NA	NA	NA	NA	NA	NA	NA	NA	NA	NA	NA	NA	NA	2
Letrozole (Code C1527)	Pretreatment (Code C103339)	NA	NA	NA	NA	NA	NA	NA	NA	NA	NA	NA	NA	NA	NA	NA	NA	NA	2
Lower-Inner Quadrant of the Breast (Code C12302)	Lower-Outer Quadrant of the Breast (Code C12304)Tumor Laterality Left (Code C160200)	Upper-Outer Quadrant of the Breast (Code C12303)	Upper-Inner Quadrant of the Breast (Code C12301)Tumor Laterality Right (Code C160199)	NA	NA	NA	NA	NA	NA	NA	NA	NA	NA	NA	NA	NA	NA	NA	2
Luminal A Breast Carcinoma (Code C53554)	Luminal B Breast Carcinoma (Code C53555)	Normal Breast-Like Subtype of Breast Carcinoma (Code C53557)	Basal-Like Breast Carcinoma (Code C53558)	HER2-Positive Breast Carcinoma (Code C53556)	NA	NA	NA	NA	NA	NA	NA	NA	NA	NA	NA	NA	NA	NA	2
Luminal A Breast Carcinoma (Code C53554)	Luminal B Breast Carcinoma (Code C53555)	Normal Breast-Like Subtype of Breast Carcinoma (Code C53557)	HER2-Positive Breast Carcinoma (Code C53556)	Basal-Like Breast Carcinoma (Code C53558)	Other (Code C17649)	NA	NA	NA	NA	NA	NA	NA	NA	NA	NA	NA	NA	NA	2
Lumpectomy (Code C15755)	Modified Radical Mastectomy (Code C15278)	Total Mastectomy (Code C15281)	Other (Code C17649)	NA	NA	NA	NA	NA	NA	NA	NA	NA	NA	NA	NA	NA	NA	NA	2
Milligram per 24 Hours (Code C67399)	NA	NA	NA	NA	NA	NA	NA	NA	NA	NA	NA	NA	NA	NA	NA	NA	NA	NA	2
Negative Lymph Node (Code C36174)	One to Three Positive Lymph Nodes (Code C172224)	Four or More Positive Lymph Nodes (Code C172226)	Micrometastasis (Code C38486)	NA	NA	NA	NA	NA	NA	NA	NA	NA	NA	NA	NA	NA	NA	NA	2
Normal (Code C14165)	Tumor Tissue (Code C18009)	NA	NA	NA	NA	NA	NA	NA	NA	NA	NA	NA	NA	NA	NA	NA	NA	NA	2
Number of Elapsed Days (Code C181040)	NA	NA	NA	NA	NA	NA	NA	NA	NA	NA	NA	NA	NA	NA	NA	NA	NA	NA	2
Oral Route of Administration (Code C38288)	NA	NA	NA	NA	NA	NA	NA	NA	NA	NA	NA	NA	NA	NA	NA	NA	NA	NA	2
Paclitaxel Regimen (Code C160102)	AC Regimen (Code C63415)	No Therapy (Code C157513)	CMF Regimen (Code C9874)	CAF Regimen (Code C9533)	Anastrozole Regimen (Code C159988)	Capecitabine Regimen (Code C160005)	FEC Regimen (Code C9595)	Imatinib Regimen (Code C160054)	FAC Regimen (Code C138099)	Trastuzumab Regimen (Code C160135)	Tamoxifen Regimen (Code C160121)	Cycle (Code C25472)	Count (Code C25463)	NA	NA	NA	NA	NA	2
Pathologic Distant Metastasis TNM Finding (Code C48886)	M0 Stage Finding (Code C48699)	MX Stage Finding (Code C48704)	cM0 (i+) Stage Finding (Code C95956)	M1 Stage Finding (Code C48700)	NA	NA	NA	NA	NA	NA	NA	NA	NA	NA	NA	NA	NA	NA	2
Positive Lymph Node (Code C27296)	Negative Lymph Node (Code C36174)	Indeterminate (Code C48658)	NA	NA	NA	NA	NA	NA	NA	NA	NA	NA	NA	NA	NA	NA	NA	NA	2
Postmenopausal (Code C15421)	Premenopausal (Code C15491)	NA	NA	NA	NA	NA	NA	NA	NA	NA	NA	NA	NA	NA	NA	NA	NA	NA	2
Premenopausal (Code C15491)	Postmenopausal (Code C15421)	Perimenopausal (Code C15692)	Indeterminate (Code C48658)	NA	NA	NA	NA	NA	NA	NA	NA	NA	NA	NA	NA	NA	NA	NA	2
Premenopausal (Code C15491)	Postmenopausal (Code C15421)	NA	NA	NA	NA	NA	NA	NA	NA	NA	NA	NA	NA	NA	NA	NA	NA	NA	2
Progesterone Receptor Negative (Code C15497)	Progesterone Receptor Positive (Code C15496)	NA	NA	NA	NA	NA	NA	NA	NA	NA	NA	NA	NA	NA	NA	NA	NA	NA	2
Progesterone Receptor Negative (Code C15497)	NA	NA	NA	NA	NA	NA	NA	NA	NA	NA	NA	NA	NA	NA	NA	NA	NA	NA	2
Residual Cancer Burden Class 0 (Code C160725)	Residual Cancer Burden Class 1 (Code C160726)	Residual Cancer Burden Class 2 (Code C160727)	Residual Cancer Burden Class 3 (Code C160728)	Intermediate (Code C73705)	NA	NA	NA	NA	NA	NA	NA	NA	NA	NA	NA	NA	NA	NA	2
Residual Cancer Burden Class 0 (Code C160725)	Residual Cancer Burden Class 1 (Code C160726)	Residual Cancer Burden Class 2 (Code C160727)	Residual Cancer Burden Class 3 (Code C160728)	NA	NA	NA	NA	NA	NA	NA	NA	NA	NA	NA	NA	NA	NA	NA	2
Responsive Disease (Code C165206)	No Response to Treatment (Code C162704)	NA	NA	NA	NA	NA	NA	NA	NA	NA	NA	NA	NA	NA	NA	NA	NA	NA	2
Stroma (Code C67387)	NA	NA	NA	NA	NA	NA	NA	NA	NA	NA	NA	NA	NA	NA	NA	NA	NA	NA	2
Stromal Cell (Code C12571)	Epithelial Cell (Code C12578)	NA	NA	NA	NA	NA	NA	NA	NA	NA	NA	NA	NA	NA	NA	NA	NA	NA	2
TP53 Gene Mutation Negative (Code C148092)	TP53 Gene Mutation (Code C118396)	Indeterminate (Code C48658)	NA	NA	NA	NA	NA	NA	NA	NA	NA	NA	NA	NA	NA	NA	NA	NA	2
TP53 Negative (Code C156049)	TP53 Positive (Code C146668)	NA	NA	NA	NA	NA	NA	NA	NA	NA	NA	NA	NA	NA	NA	NA	NA	NA	2
Triple-Negative Breast Carcinoma (Code C71732)	NA	NA	NA	NA	NA	NA	NA	NA	NA	NA	NA	NA	NA	NA	NA	NA	NA	NA	2
Tumor Free (Code C156848)	With Tumor (Code C156849)	NA	NA	NA	NA	NA	NA	NA	NA	NA	NA	NA	NA	NA	NA	NA	NA	NA	2
Tumor Resection (Code C164212)	Core Biopsy (Code C15680)	Incisional Biopsy (Code C15386)	Excisional Biopsy (Code C15385)	Fine-Needle Aspiration (Code C15361)	Cytology (Code C16491)	Other (Code C17649)	NA	NA	NA	NA	NA	NA	NA	NA	NA	NA	NA	NA	2
White (Code C41261)	Asian (Code C41260)	Black or African American (Code C16352)	NA	NA	NA	NA	NA	NA	NA	NA	NA	NA	NA	NA	NA	NA	NA	NA	2
White (Code C41261)	Black or African American (Code C16352)	NA	NA	NA	NA	NA	NA	NA	NA	NA	NA	NA	NA	NA	NA	NA	NA	NA	2
Year Date (Code C159612)	NA	NA	NA	NA	NA	NA	NA	NA	NA	NA	NA	NA	NA	NA	NA	NA	NA	NA	2
Yes, No, or Unknown Response (Code C38148)	NA	NA	NA	NA	NA	NA	NA	NA	NA	NA	NA	NA	NA	NA	NA	NA	NA	NA	2
A-T-C Regimen (Code C64368)	AC Regimen (Code C63415)	Epirubicin (Code C62028)	Cyclophosphamide (Code C405)	Capecitabine (Code C1794)	Trastuzumab (Code C1647)	CAF Regimen (Code C9533)	TAC Regimen (Code C63435)	CMF Regimen (Code C9874)	Paclitaxel (Code C1411)	Docetaxel (Code C1526)	NA	NA	NA	NA	NA	NA	NA	NA	1
AJCC Cancer Staging Manual 7th Edition (Code C125755)	NA	NA	NA	NA	NA	NA	NA	NA	NA	NA	NA	NA	NA	NA	NA	NA	NA	NA	1
Adjuvant Therapy (Code C15675)	NA	NA	NA	NA	NA	NA	NA	NA	NA	NA	NA	NA	NA	NA	NA	NA	NA	NA	1
Alive (Code C37987)	Death due to Disease Progression (Code C168970)	Death by Undetermined Cause (Code C82466)	NA	NA	NA	NA	NA	NA	NA	NA	NA	NA	NA	NA	NA	NA	NA	NA	1
American Indian or Alaska Native (Code C41259)	White (Code C41261)	Asian (Code C41260)	Black or African American (Code C16352)	NA	NA	NA	NA	NA	NA	NA	NA	NA	NA	NA	NA	NA	NA	NA	1
Anthracycline Antineoplastic Antibiotic (Code C1594)	Trastuzumab (Code C1647)	Other (Code C17649)	No Therapy (Code C157513)	Unknown (Code C17998)	NA	NA	NA	NA	NA	NA	NA	NA	NA	NA	NA	NA	NA	NA	1
Atypia (Code C9478)	Benign (Code C14172)	Normal (Code C14165)	Breast Atypical Ductal Hyperplasia (Code C8436)	Atypical Hyperplasia (Code C8355)	NA	NA	NA	NA	NA	NA	NA	NA	NA	NA	NA	NA	NA	NA	1
Basal-Like Breast Carcinoma (Code C53558)	HER2-Positive Breast Carcinoma (Code C53556)	Luminal (Code C26456)	NA	NA	NA	NA	NA	NA	NA	NA	NA	NA	NA	NA	NA	NA	NA	NA	1
Basal-Like Breast Carcinoma (Code C53558)	HER2-Positive Breast Carcinoma (Code C53556)	Luminal A Breast Carcinoma (Code C53554)	Luminal B Breast Carcinoma (Code C53555)	Normal Breast-Like Subtype of Breast Carcinoma (Code C53557)	NA	NA	NA	NA	NA	NA	NA	NA	NA	NA	NA	NA	NA	NA	1
Basal-Like Breast Carcinoma (Code C53558)	HER2-Positive Breast Carcinoma (Code C53556)	NA	NA	NA	NA	NA	NA	NA	NA	NA	NA	NA	NA	NA	NA	NA	NA	NA	1
Basal-Like Breast Carcinoma (Code C53558)	Negation (Code C25594)	BRCA1 Mutation Carrier (Code C115197)	Normal (Code C14165)	Bulk Tissue Specimen (Code C178225)	Organoid (Code C172259)	NA	NA	NA	NA	NA	NA	NA	NA	NA	NA	NA	NA	NA	1
Batch Number (Code C104504)	NA	NA	NA	NA	NA	NA	NA	NA	NA	NA	NA	NA	NA	NA	NA	NA	NA	NA	1
Benign (Code C14172)	Ectopic Tissue (Code C132486)	Malignant (Code C14143)	Normal (Code C14165)	Preoperative (Code C54732)	Postoperative (Code C28006)	NA	NA	NA	NA	NA	NA	NA	NA	NA	NA	NA	NA	NA	1
Binary (Code C45969)	Alive (Code C37987)	Dead (Code C28554)	NA	NA	NA	NA	NA	NA	NA	NA	NA	NA	NA	NA	NA	NA	NA	NA	1
Binary (Code C45969)	Breast Conservation Treatment (Code C15280)	Mastectomy (Code C15277)	NA	NA	NA	NA	NA	NA	NA	NA	NA	NA	NA	NA	NA	NA	NA	NA	1
Binary (Code C45969)	True Case Status (Code C99269)	True Control Status (Code C99270)	NA	NA	NA	NA	NA	NA	NA	NA	NA	NA	NA	NA	NA	NA	NA	NA	1
Breast Carcinoma Metastatic in the Bone (Code C36303)	Breast Carcinoma Metastatic in the Brain (Code C36301)	Breast Carcinoma Metastatic in the Liver (Code C36302)	Breast Carcinoma Metastatic in the Lung (Code C36300)	NA	NA	NA	NA	NA	NA	NA	NA	NA	NA	NA	NA	NA	NA	NA	1
Breast Carcinoma Metastatic in the Bone (Code C36303)	Breast Carcinoma Metastatic in the Brain (Code C36301)	Breast Carcinoma Metastatic in the Lung (Code C36300)	NA	NA	NA	NA	NA	NA	NA	NA	NA	NA	NA	NA	NA	NA	NA	NA	1
Breast Carcinoma Metastatic in the Brain (Code C36301)	Other (Code C17649)	NA	NA	NA	NA	NA	NA	NA	NA	NA	NA	NA	NA	NA	NA	NA	NA	NA	1
Breast Conservation Treatment (Code C15280)	Mastectomy (Code C15277)	NA	NA	NA	NA	NA	NA	NA	NA	NA	NA	NA	NA	NA	NA	NA	NA	NA	1
Breast Ductal Carcinoma (Code C4017)	Breast Lobular Carcinoma (Code C3771)	Breast Mixed Carcinoma (Code C40347)	NA	NA	NA	NA	NA	NA	NA	NA	NA	NA	NA	NA	NA	NA	NA	NA	1
Breast Ductal Carcinoma (Code C4017)	Breast Lobular Carcinoma (Code C3771)	Mixed (Code C25259)	NA	NA	NA	NA	NA	NA	NA	NA	NA	NA	NA	NA	NA	NA	NA	NA	1
Breast Ductal Carcinoma (Code C4017)	Breast Lobular Carcinoma (Code C3771)	NA	NA	NA	NA	NA	NA	NA	NA	NA	NA	NA	NA	NA	NA	NA	NA	NA	1
Breast Ductal Carcinoma (Code C4017)	Breast Mixed Carcinoma (Code C40347)	Breast Lobular Carcinoma (Code C3771)	Breast Tubular Carcinoma (Code C9135)	Cribriform Carcinoma (Code C3680)	Breast Mucinous Carcinoma (Code C9131)	Breast Medullary Carcinoma (Code C9119)	Breast Metaplastic Carcinoma (Code C5164)	Other (Code C17649)	NA	NA	NA	NA	NA	NA	NA	NA	NA	NA	1
Breast Ductal Carcinoma (Code C4017)	Breast Mixed Carcinoma (Code C40347)	Other (Code C17649)	NA	NA	NA	NA	NA	NA	NA	NA	NA	NA	NA	NA	NA	NA	NA	NA	1
Breast Ductal Carcinoma (Code C4017)	Breast Mixed Ductal and Lobular Carcinoma (Code C5160)	Breast Atypical Medullary Carcinoma (Code C66719)	Breast Mucinous Carcinoma (Code C9131)	Recurrent Invasive Breast Carcinoma of No Special Type (Code C153587)	Breast Lobular Carcinoma (Code C3771)	Breast Squamous Cell Carcinoma (Code C5177)	Normal (Code C14165)	NA	NA	NA	NA	NA	NA	NA	NA	NA	NA	NA	1
Breast Ductal Carcinoma (Code C4017)	Invasive Breast Carcinoma (Code C9245)	Invasive Breast Lobular Carcinoma (Code C7950)	Breast Adenocarcinoma (Code C5214)	Breast Carcinoma (Code C4872)	Other (Code C17649)	NA	NA	NA	NA	NA	NA	NA	NA	NA	NA	NA	NA	NA	1
Breast Ductal Carcinoma (Code C4017)	Invasive Breast Carcinoma (Code C9245)	Invasive Breast Lobular Carcinoma (Code C7950)	Breast Lobular Carcinoma (Code C3771)	Breast Mixed Ductal and Lobular Carcinoma (Code C5160)	Breast Pleomorphic Carcinoma (Code C5161)	Breast Ductal Carcinoma In Situ (Code C2924)	Breast Medullary Carcinoma (Code C9119)	Breast Lobular Carcinoma In Situ (Code C4018)	Breast Inflammatory Carcinoma (Code C4001)	NA	NA	NA	NA	NA	NA	NA	NA	NA	1
Breast Ductal Carcinoma (Code C4017)	Invasive Breast Carcinoma (Code C9245)	Invasive Breast Lobular Carcinoma (Code C7950)	Breast Medullary Carcinoma (Code C9119)	Breast Adenocarcinoma (Code C5214)	Breast Carcinoma (Code C4872)	Breast Ductal Carcinoma In Situ (Code C2924)	Breast Neuroendocrine Carcinoma (Code C175581)	Breast Tubular Adenoma (Code C62210)	Breast Ductal Carcinoma In Situ (Code C2924)	Breast Medullary Carcinoma (Code C9119)	Invasive Breast Papillary Carcinoma (Code C36085)	NA	NA	NA	NA	NA	NA	NA	1
Breast Ductal Carcinoma (Code C4017)	Invasive Breast Carcinoma (Code C9245)	Invasive Breast Lobular Carcinoma (Code C7950)	Breast Mixed Carcinoma (Code C40347)	Breast Mixed Ductal and Lobular Carcinoma (Code C5160)	Breast Inflammatory Carcinoma (Code C4001)	NA	NA	NA	NA	NA	NA	NA	NA	NA	NA	NA	NA	NA	1
Breast Ductal Carcinoma (Code C4017)	Invasive Breast Carcinoma (Code C9245)	Invasive Breast Lobular Carcinoma (Code C7950)	Breast Mixed Carcinoma (Code C40347)	Breast Mucinous Carcinoma (Code C9131)	Breast Tubular Carcinoma (Code C9135)	Other (Code C17649)	NA	NA	NA	NA	NA	NA	NA	NA	NA	NA	NA	NA	1
Breast Ductal Carcinoma (Code C4017)	Invasive Breast Carcinoma (Code C9245)	Invasive Breast Lobular Carcinoma (Code C7950)	Breast Mucinous Carcinoma (Code C9131)	Breast Mixed Carcinoma (Code C40347)	Breast Tubular Carcinoma (Code C9135)	Other (Code C17649)	NA	NA	NA	NA	NA	NA	NA	NA	NA	NA	NA	NA	1
Breast Ductal Carcinoma (Code C4017)	Invasive Breast Carcinoma (Code C9245)	Invasive Breast Lobular Carcinoma (Code C7950)	Invasive Breast Ductal Carcinoma and Lobular Carcinoma (Code C7688)	Breast Mucinous Carcinoma (Code C9131)	Breast Medullary Carcinoma (Code C9119)	Invasive Breast Papillary Carcinoma (Code C36085)	Breast Papillary Carcinoma (Code C9134)	NA	NA	NA	NA	NA	NA	NA	NA	NA	NA	NA	1
Breast Ductal Carcinoma (Code C4017)	Invasive Breast Carcinoma (Code C9245)	Normal (Code C14165)	Metastatic Malignant Neoplasm in the Lymph Nodes (Code C4904)	NA	NA	NA	NA	NA	NA	NA	NA	NA	NA	NA	NA	NA	NA	NA	1
Breast Ductal Carcinoma (Code C4017)	NA	NA	NA	NA	NA	NA	NA	NA	NA	NA	NA	NA	NA	NA	NA	NA	NA	NA	1
Breast Ductal Carcinoma In Situ (Code C2924)	Breast Ductal Carcinoma (Code C4017)	Invasive Breast Carcinoma (Code C9245)	Control Group (Code C28143)	NA	NA	NA	NA	NA	NA	NA	NA	NA	NA	NA	NA	NA	NA	NA	1
Breast Lobular Carcinoma In Situ (Code C4018)	Breast Ductal Carcinoma In Situ (Code C2924)	Breast Atypical Ductal Hyperplasia (Code C8436)	Breast Flat Ductal Epithelial Atypia (Code C36086)	Breast Atypical Lobular Hyperplasia (Code C4730)	Low Grade Dysplasia (Code C156084)	NA	NA	NA	NA	NA	NA	NA	NA	NA	NA	NA	NA	NA	1
Breast Mixed Carcinoma (Code C40347)	Invasive Breast Carcinoma of No Special Type (Code C4194)	Breast Medullary Carcinoma (Code C9119)	Invasive Breast Lobular Carcinoma (Code C7950)	Other (Code C17649)	Breast Mucinous Carcinoma (Code C9131)	Other (Code C17649)	NA	NA	NA	NA	NA	NA	NA	NA	NA	NA	NA	NA	1
Breast Neoplasm (Code C2910)	Primary Neoplasm (Code C8509)	NA	NA	NA	NA	NA	NA	NA	NA	NA	NA	NA	NA	NA	NA	NA	NA	NA	1
CAF Regimen (Code C9533)	CMF Regimen (Code C9874)	Unknown (Code C17998)	Other (Code C17649)	No Therapy (Code C157513)	NA	NA	NA	NA	NA	NA	NA	NA	NA	NA	NA	NA	NA	NA	1
Cancer-Associated Fibroblast (Code C168534)	Fibroblast (Code C12482)	NA	NA	NA	NA	NA	NA	NA	NA	NA	NA	NA	NA	NA	NA	NA	NA	NA	1
Cell Line (Code C16403)	MDA-MB-231/ATCC (Code C117223)	NA	NA	NA	NA	NA	NA	NA	NA	NA	NA	NA	NA	NA	NA	NA	NA	NA	1
Centimeter (Code C49668)	Residual Disease (Code C4809)	Tumor Free (Code C156848)	NA	NA	NA	NA	NA	NA	NA	NA	NA	NA	NA	NA	NA	NA	NA	NA	1
Chemotherapy Regimen or Agent Combination (Code C12218)	FEC Regimen (Code C9595)	FAC Regimen (Code C138099)	Paclitaxel (Code C1411)	Docetaxel (Code C1526)	Capecitabine (Code C1794)	Tamoxifen (Code C62078)	Doxorubicin Hydrochloride (Code C1326)	Cyclophosphamide (Code C405)	NA	NA	NA	NA	NA	NA	NA	NA	NA	NA	1
Claudin-Low (Code C105907)	Luminal A Breast Carcinoma (Code C53554)	Luminal B Breast Carcinoma (Code C53555)	Normal Breast-Like Subtype of Breast Carcinoma (Code C53557)	HER2-Positive Breast Carcinoma (Code C53556)	Basal-Like Breast Carcinoma (Code C53558)	Tumor Free (Code C156848)	NA	NA	NA	NA	NA	NA	NA	NA	NA	NA	NA	NA	1
Control Group (Code C28143)	T1 Stage Finding (Code C48720)	T2 Stage Finding (Code C48724)	T3 Stage Finding (Code C48728)	T4 Stage Finding (Code C48732)	NA	NA	NA	NA	NA	NA	NA	NA	NA	NA	NA	NA	NA	NA	1
Control Group (Code C28143)	Treatment Group (Code C161322)	HER2/Neu Positive (Code C68748)	HER2/Neu Negative (Code C68749)	Trastuzumab Regimen (Code C160135)	NA	NA	NA	NA	NA	NA	NA	NA	NA	NA	NA	NA	NA	NA	1
Control Group (Code C28143)	With Tumor (Code C156849)	NA	NA	NA	NA	NA	NA	NA	NA	NA	NA	NA	NA	NA	NA	NA	NA	NA	1
Copy Number Gain (Code C189957)	Copy Number Loss (Code C189958)	Molecular Abnormalities Not Present (Code C186543)	Indeterminate (Code C48658)	NA	NA	NA	NA	NA	NA	NA	NA	NA	NA	NA	NA	NA	NA	NA	1
Core Biopsy (Code C15680)	Excisional Biopsy (Code C15385)	NA	NA	NA	NA	NA	NA	NA	NA	NA	NA	NA	NA	NA	NA	NA	NA	NA	1
Core Biopsy (Code C15680)	Fine-Needle Aspiration (Code C15361)	NA	NA	NA	NA	NA	NA	NA	NA	NA	NA	NA	NA	NA	NA	NA	NA	NA	1
Count (Code C25463)	Bin (Code C63902)	NA	NA	NA	NA	NA	NA	NA	NA	NA	NA	NA	NA	NA	NA	NA	NA	NA	1
Count (Code C25463)	Fraction (Code C25514)	Tumor Free (Code C156848)	NA	NA	NA	NA	NA	NA	NA	NA	NA	NA	NA	NA	NA	NA	NA	NA	1
Disease Free (Code C173158)	Breast Carcinoma (Code C4872)	NA	NA	NA	NA	NA	NA	NA	NA	NA	NA	NA	NA	NA	NA	NA	NA	NA	1
Disease-Free Survival (Code C17751)	Recurrence (Code C3352)	Metastasis (Code C19151)	Death due to Disease Progression (Code C168970)	NA	NA	NA	NA	NA	NA	NA	NA	NA	NA	NA	NA	NA	NA	NA	1
Distant Metastasis (Code C18206)	Localized Disease (Code C36162)	NA	NA	NA	NA	NA	NA	NA	NA	NA	NA	NA	NA	NA	NA	NA	NA	NA	1
Docetaxel (Code C1526)	Paclitaxel (Code C1411)	NA	NA	NA	NA	NA	NA	NA	NA	NA	NA	NA	NA	NA	NA	NA	NA	NA	1
Doxorubicin/Paclitaxel Regimen (Code C63416)	CMF Regimen (Code C9874)	Trastuzumab Regimen (Code C160135)	12 Months (Code C156842)	NA	NA	NA	NA	NA	NA	NA	NA	NA	NA	NA	NA	NA	NA	NA	1
ECOG Performance Status 0 (Code C105722)	ECOG Performance Status 1 (Code C105723)	NA	NA	NA	NA	NA	NA	NA	NA	NA	NA	NA	NA	NA	NA	NA	NA	NA	1
Epithelial (Code C13315)	NA	NA	NA	NA	NA	NA	NA	NA	NA	NA	NA	NA	NA	NA	NA	NA	NA	NA	1
Epithelium (Code C12710)	Stroma (Code C67387)	Tumor Tissue (Code C18009)	Normal (Code C14165)	NA	NA	NA	NA	NA	NA	NA	NA	NA	NA	NA	NA	NA	NA	NA	1
Epithelium (Code C12710)	Stroma (Code C67387)	Whole (Code C25326)	NA	NA	NA	NA	NA	NA	NA	NA	NA	NA	NA	NA	NA	NA	NA	NA	1
Epithelium (Code C12710)	Stroma (Code C67387)	NA	NA	NA	NA	NA	NA	NA	NA	NA	NA	NA	NA	NA	NA	NA	NA	NA	1
Epithelium (Code C12710)	Tumor Tissue (Code C18009)	Normal (Code C14165)	NA	NA	NA	NA	NA	NA	NA	NA	NA	NA	NA	NA	NA	NA	NA	NA	1
Epithelium (Code C12710)	NA	NA	NA	NA	NA	NA	NA	NA	NA	NA	NA	NA	NA	NA	NA	NA	NA	NA	1
Estrogen Receptor Negative (Code C15493)	Estrogen Receptor Positive (Code C15492)	NA	NA	NA	NA	NA	NA	NA	NA	NA	NA	NA	NA	NA	NA	NA	NA	NA	1
Estrogen Receptor Positive (Code C15492)	Estrogen Receptor Negative (Code C15493)	Binary (Code C45969)	NA	NA	NA	NA	NA	NA	NA	NA	NA	NA	NA	NA	NA	NA	NA	NA	1
Estrogen Receptor Positive (Code C15492)	Estrogen Receptor Negative (Code C15493)	HER2/Neu Positive (Code C68748)	HER2/Neu Negative (Code C68749)	Cell Proliferation (Code C18081)	High (Code C25227)	Low (Code C54722)	NA	NA	NA	NA	NA	NA	NA	NA	NA	NA	NA	NA	1
Estrogen Receptor Positive (Code C15492)	Estrogen Receptor Negative (Code C15493)	Intermediate (Code C73705)	NA	NA	NA	NA	NA	NA	NA	NA	NA	NA	NA	NA	NA	NA	NA	NA	1
Estrogen Receptor Positive (Code C15492)	Progesterone Receptor Positive (Code C15496)	Progesterone Receptor Negative (Code C15497)	NA	NA	NA	NA	NA	NA	NA	NA	NA	NA	NA	NA	NA	NA	NA	NA	1
Excellent, Very Good, or Good Health (Code C157030), Poor Health (Code C157032)	NA	NA	NA	NA	NA	NA	NA	NA	NA	NA	NA	NA	NA	NA	NA	NA	NA	NA	1
Fine-Needle Aspiration (Code C15361)	Pretreatment (Code C103339)	NA	NA	NA	NA	NA	NA	NA	NA	NA	NA	NA	NA	NA	NA	NA	NA	NA	1
Forty Five (Code C175677)	Eighty (Code C105788)	Year (Code C29848)	Triple-Negative Breast Carcinoma (Code C71732)	NA	NA	NA	NA	NA	NA	NA	NA	NA	NA	NA	NA	NA	NA	NA	1
Generic Primary Tumor TNM Finding (Code C48885)	Stage I (Code C27966)	Stage IIA (Code C27967)	Stage IIB (Code C27968)	Stage IIIA (Code C27977)	Stage IIIB (Code C27978)	Stage IIIC (Code C27982)	Stage IV (Code C27971)	NA	NA	NA	NA	NA	NA	NA	NA	NA	NA	NA	1
Generic Primary Tumor TNM Finding (Code C48885)	Stage I (Code C27966)	Stage IIA (Code C27967)	Stage IIB (Code C27968)	Stage IIIA (Code C27977)	Stage IIIB (Code C27978)	Stage IV (Code C27971)	NA	NA	NA	NA	NA	NA	NA	NA	NA	NA	NA	NA	1
Generic Primary Tumor TNM Finding (Code C48885)	Tis Stage Finding (Code C48738)	T1 Stage Finding (Code C48720)	T1c Stage Finding (Code C48723)	T2 Stage Finding (Code C48724)	T3 Stage Finding (Code C48728)	T4b Stage Finding (Code C48734)	NA	NA	NA	NA	NA	NA	NA	NA	NA	NA	NA	NA	1
Generic TNM Finding (Code C48879)	Stage I (Code C27966)	Stage II (Code C28054)	Stage III (Code C27970)	Stage IV (Code C27971)	NA	NA	NA	NA	NA	NA	NA	NA	NA	NA	NA	NA	NA	NA	1
Generic TNM Finding (Code C48879)	T1c Stage Finding (Code C48723)	T1 Stage Finding (Code C48720)	T2 Stage Finding (Code C48724)	T3 Stage Finding (Code C48728)	T4b Stage Finding (Code C48734)	T4 Stage Finding (Code C48732)	TX Stage Finding (Code C48737)	NX Stage Finding (Code C48718)	N0 Stage Finding (Code C48705)	N1 Stage Finding (Code C48706)	N2 Stage Finding (Code C48786)	N1a Stage Finding (Code C48707)	N2a Stage Finding (Code C48711)	N3a Stage Finding (Code C48715)	N3 Stage Finding (Code C48714)	MX Stage Finding (Code C48704)	M0 Stage Finding (Code C48699)	M1 Stage Finding (Code C48700)	1
Grade 1 (Code C28077)	Grade 2 (Code C28078)	Grade 3 (Code C28079)	Indeterminate (Code C48658)	NA	NA	NA	NA	NA	NA	NA	NA	NA	NA	NA	NA	NA	NA	NA	1
Grade 1 (Code C28077)	Grade 2 (Code C28078)	Grade 3 (Code C28079)	Invasive Breast Lobular Carcinoma (Code C7950)	Invasive Breast Lobular Carcinoma, Pleomorphic Variant (Code C97051)	NA	NA	NA	NA	NA	NA	NA	NA	NA	NA	NA	NA	NA	NA	1
Grade 1 (Code C28077)	Grade 2 (Code C28078)	Grade 3 (Code C28079)	Unknown (Code C17998)	NA	NA	NA	NA	NA	NA	NA	NA	NA	NA	NA	NA	NA	NA	NA	1
Grade 3 (Code C28079)	NA	NA	NA	NA	NA	NA	NA	NA	NA	NA	NA	NA	NA	NA	NA	NA	NA	NA	1
HER2-Positive Breast Carcinoma (Code C53556)	Normal Breast-Like Subtype of Breast Carcinoma (Code C53557)	Luminal A Breast Carcinoma (Code C53554)	Basal-Like Breast Carcinoma (Code C53558)	NA	NA	NA	NA	NA	NA	NA	NA	NA	NA	NA	NA	NA	NA	NA	1
HER2/Neu Expression by Immunohistochemistry 0 (Code C147524)	HER2/Neu Expression by Immunohistochemistry 1+ (Code C147525)	HER2/Neu Expression by Immunohistochemistry 2+ (Code C147526)	HER2/Neu Expression by Immunohistochemistry 3+ (Code C147527)	Indeterminate (Code C48658)	HER2/Neu Negative (Code C68749)	HER2/Neu Positive (Code C68748)	NA	NA	NA	NA	NA	NA	NA	NA	NA	NA	NA	NA	1
HER2/Neu Negative (Code C68749)	NA	NA	NA	NA	NA	NA	NA	NA	NA	NA	NA	NA	NA	NA	NA	NA	NA	NA	1
HER2/Neu Positive (Code C68748)	HER2/Neu Negative (Code C68749)	Equivocal (Code C86071)	Indeterminate (Code C48658)	NA	NA	NA	NA	NA	NA	NA	NA	NA	NA	NA	NA	NA	NA	NA	1
HER2/Neu Positive (Code C68748)	HER2/Neu Negative (Code C68749)	Equivocal (Code C86071)	NA	NA	NA	NA	NA	NA	NA	NA	NA	NA	NA	NA	NA	NA	NA	NA	1
HER2/Neu Positive (Code C68748)	HER2/Neu Negative (Code C68749)	HER2/Neu Expression by Immunohistochemistry 2+ (Code C147526)	HER2/Neu Expression by Immunohistochemistry 3+ (Code C147527)	NA	NA	NA	NA	NA	NA	NA	NA	NA	NA	NA	NA	NA	NA	NA	1
HER2/Neu Positive (Code C68748)	HER2/Neu Negative (Code C68749)	Indeterminate (Code C48658)	NA	NA	NA	NA	NA	NA	NA	NA	NA	NA	NA	NA	NA	NA	NA	NA	1
HER2/Neu Positive (Code C68748)	NA	NA	NA	NA	NA	NA	NA	NA	NA	NA	NA	NA	NA	NA	NA	NA	NA	NA	1
HER2/Neu Positive by FISH (Code C141434)	Indeterminate (Code C48658)	Score (Code C25338)	NA	NA	NA	NA	NA	NA	NA	NA	NA	NA	NA	NA	NA	NA	NA	NA	1
High (Code C25227)	Moderate (Code C61376)	Low (Code C54722	NA	NA	NA	NA	NA	NA	NA	NA	NA	NA	NA	NA	NA	NA	NA	NA	1
IGF1R Positive (Code C128840)	IGF1R Negative (Code C150644)	NA	NA	NA	NA	NA	NA	NA	NA	NA	NA	NA	NA	NA	NA	NA	NA	NA	1
Identifier (Code C25364)	Control Group (Code C28143)	NA	NA	NA	NA	NA	NA	NA	NA	NA	NA	NA	NA	NA	NA	NA	NA	NA	1
Invasive Breast Carcinoma (Code C9245)	Breast Ductal Carcinoma (Code C4017)	Adenocarcinoma (Code C2852)	Breast Ductal Carcinoma In Situ (Code C2924)	Other (Code C17649)	NA	NA	NA	NA	NA	NA	NA	NA	NA	NA	NA	NA	NA	NA	1
Invasive Breast Carcinoma (Code C9245)	Breast Ductal Carcinoma (Code C4017)	Invasive Breast Lobular Carcinoma (Code C7950)	Breast Mucinous Carcinoma (Code C9131)	Breast Metaplastic Carcinoma (Code C5164)	Breast Tubular Carcinoma (Code C9135)	Breast Medullary Carcinoma (Code C9119)Breast Lobular Carcinoma (Code C3771)	NA	NA	NA	NA	NA	NA	NA	NA	NA	NA	NA	NA	1
Invasive Breast Carcinoma (Code C9245)	Breast Ductal Carcinoma In Situ (Code C2924)	NA	NA	NA	NA	NA	NA	NA	NA	NA	NA	NA	NA	NA	NA	NA	NA	NA	1
Invasive Breast Carcinoma of No Special Type (Code C4194)	Breast Mucinous Carcinoma (Code C9131)	Invasive Breast Lobular Carcinoma (Code C7950)	Breast Mixed Carcinoma (Code C40347)	Other (Code C17649)	Breast Medullary Carcinoma (Code C9119)	Breast Metaplastic Carcinoma (Code C5164)	Invasive Breast Carcinoma (Code C9245)	NA	NA	NA	NA	NA	NA	NA	NA	NA	NA	NA	1
Invasive Breast Lobular Carcinoma (Code C7950)	Breast Ductal Carcinoma (Code C4017)	Invasive Breast Carcinoma (Code C9245)	NA	NA	NA	NA	NA	NA	NA	NA	NA	NA	NA	NA	NA	NA	NA	NA	1
Latin American (Code C126531)	Mexican (Code C67113)	NA	NA	NA	NA	NA	NA	NA	NA	NA	NA	NA	NA	NA	NA	NA	NA	NA	1
Left Breast (Code C47855),Right Breast (Code C47856)	NA	NA	NA	NA	NA	NA	NA	NA	NA	NA	NA	NA	NA	NA	NA	NA	NA	NA	1
Locally Recurrent Disease (Code C176551)	NA	NA	NA	NA	NA	NA	NA	NA	NA	NA	NA	NA	NA	NA	NA	NA	NA	NA	1
Luminal A Breast Carcinoma (Code C53554)	Luminal B Breast Carcinoma (Code C53555)	HER2-Positive Breast Carcinoma (Code C53556)	Basal-Like Breast Carcinoma (Code C53558)	Normal Breast-Like Subtype of Breast Carcinoma (Code C53557)	NA	NA	NA	NA	NA	NA	NA	NA	NA	NA	NA	NA	NA	NA	1
Luminal A Breast Carcinoma (Code C53554)	Luminal B Breast Carcinoma (Code C53555)	HER2-Positive Breast Carcinoma (Code C53556)	Basal-Like Breast Carcinoma (Code C53558)	NA	NA	NA	NA	NA	NA	NA	NA	NA	NA	NA	NA	NA	NA	NA	1
Luminal A Breast Carcinoma (Code C53554)	Luminal B Breast Carcinoma (Code C53555)	Normal Breast-Like Subtype of Breast Carcinoma (Code C53557)	HER2-Positive Breast Carcinoma (Code C53556)	Basal-Like Breast Carcinoma (Code C53558)	Unclassified (Code C64486)	NA	NA	NA	NA	NA	NA	NA	NA	NA	NA	NA	NA	NA	1
Lumpectomy (Code C15755)	Mastectomy (Code C15277)	Modified Radical Mastectomy (Code C15278)	Axillary Lymph Node Dissection (Code C15677)	Lymph Node Biopsy (Code C51900)	Lymphadenectomy (Code C15275)	Breast Carcinoma Metastatic in the Liver (Code C36302)	Quadrantectomy (Code C15695)	Total Mastectomy (Code C15281)	Progressive Disease (Code C35571)	Recurrent Disease (Code C38155)	Breast Carcinoma Metastatic in the Brain (Code C36301)	Bilateral (Code C13332)	NA	NA	NA	NA	NA	NA	1
Mastectomy (Code C15277)	Normal (Code C14165)	NA	NA	NA	NA	NA	NA	NA	NA	NA	NA	NA	NA	NA	NA	NA	NA	NA	1
Metastatic Malignant Neoplasm in the Lymph Nodes (Code C4904)	Primary Neoplasm (Code C8509)	NA	NA	NA	NA	NA	NA	NA	NA	NA	NA	NA	NA	NA	NA	NA	NA	NA	1
N0 Stage Finding (Code C48705)	N1 Stage Finding (Code C48706)	N2 Stage Finding (Code C48786)	NA	NA	NA	NA	NA	NA	NA	NA	NA	NA	NA	NA	NA	NA	NA	NA	1
N0 Stage Finding (Code C48705)	NA	NA	NA	NA	NA	NA	NA	NA	NA	NA	NA	NA	NA	NA	NA	NA	NA	NA	1
No Response to Treatment (Code C162704)	Favorable Response (Code C123584)	NA	NA	NA	NA	NA	NA	NA	NA	NA	NA	NA	NA	NA	NA	NA	NA	NA	1
No Therapy (Code C157513)	Unknown (Code C17998)	Tamoxifen (Code C62078)	Anastrozole (Code C1607)	NA	NA	NA	NA	NA	NA	NA	NA	NA	NA	NA	NA	NA	NA	NA	1
Normal (Code C14165)	Mammary Epithelium (Code C12937)	NA	NA	NA	NA	NA	NA	NA	NA	NA	NA	NA	NA	NA	NA	NA	NA	NA	1
Normal (Code C14165)	Overweight (Code C94250)	Obese (Code C159658)	NA	NA	NA	NA	NA	NA	NA	NA	NA	NA	NA	NA	NA	NA	NA	NA	1
Normal (Code C14165)	Reduction Mammoplasty (Code C51615)	Breast Carcinoma (Code C4872)	Prophylactic Mastectomy (Code C94445)	Estrogen Receptor Positive (Code C15492)	Estrogen Receptor Negative (Code C15493)	NA	NA	NA	NA	NA	NA	NA	NA	NA	NA	NA	NA	NA	1
Normal (Code C14165)	Reduction Mammoplasty (Code C51615)	Breast Carcinoma (Code C4872)	NA	NA	NA	NA	NA	NA	NA	NA	NA	NA	NA	NA	NA	NA	NA	NA	1
Normal (Code C14165)	Tumor Tissue (Code C18009)	HER2/Neu Expression by Immunohistochemistry 1+ (Code C147525)	HER2/Neu Expression by Immunohistochemistry 2+ (Code C147526)	HER2/Neu Expression by Immunohistochemistry 3+ (Code C147527)	NA	NA	NA	NA	NA	NA	NA	NA	NA	NA	NA	NA	NA	NA	1
Normal Breast-Like Subtype of Breast Carcinoma (Code C53557)	Breast Usual Ductal Hyperplasia (Code C27941)	Breast Atypical Ductal Hyperplasia (Code C8436)	Breast Ductal Carcinoma In Situ (Code C2924)	NA	NA	NA	NA	NA	NA	NA	NA	NA	NA	NA	NA	NA	NA	NA	1
Not Hispanic or Latino (Code C41222)	Hispanic or Latino (Code C17459)	NA	NA	NA	NA	NA	NA	NA	NA	NA	NA	NA	NA	NA	NA	NA	NA	NA	1
Not Hispanic or Latino (Code C41222)	NA	NA	NA	NA	NA	NA	NA	NA	NA	NA	NA	NA	NA	NA	NA	NA	NA	NA	1
Pathologic Complete Response (Code C123603)	Non Complete Response/Non Progressive Disease (Code C96700)	NA	NA	NA	NA	NA	NA	NA	NA	NA	NA	NA	NA	NA	NA	NA	NA	NA	1
Pathologic Primary Tumor TNM Finding (Code C48888)	Stage IIB (Code C27968)	Stage IIIA (Code C27977)	Stage IIA (Code C27967)	Stage IIIB (Code C27978)	Stage I (Code C27966)	Stage IA (Code C27975)	Stage IIIC (Code C27982)	Stage IV (Code C27971)	Stage X (Code C95957)	Stage II (Code C28054)	Stage IB (Code C27976)	Stage III (Code C27970)	Tis Stage Finding (Code C48738)	NA	NA	NA	NA	NA	1
Pathologic Primary Tumor TNM Finding (Code C48888)	Stage IIB (Code C27968)	Stage IIIA (Code C27977)	Stage IIA (Code C27967)	Stage IIIB (Code C27978)	Stage I (Code C27966)	Stage IA (Code C27975)	Stage IIIC (Code C27982)	Stage IV (Code C27971)	NA	NA	NA	NA	NA	NA	NA	NA	NA	NA	1
Pathologic Primary Tumor TNM Finding (Code C48888)	T2 Stage Finding (Code C48724)	T3 Stage Finding (Code C48728)	T1c Stage Finding (Code C48723)	T2b Stage Finding (Code C48726)	T4b Stage Finding (Code C48734)	T1 Stage Finding (Code C48720)	T1a Stage Finding (Code C48721)	T1b Stage Finding (Code C48722)	T4d Stage Finding (Code C48736)	T2a Stage Finding (Code C48725)	TX Stage Finding (Code C48737)	T4 Stage Finding (Code C48732)	T3a Stage Finding (Code C48729)	NA	NA	NA	NA	NA	1
Pathologic Primary Tumor TNM Finding (Code C48888)	T2 Stage Finding (Code C48724)	T3 Stage Finding (Code C48728)	T1c Stage Finding (Code C48723)	T2b Stage Finding (Code C48726)	T4b Stage Finding (Code C48734)	T1 Stage Finding (Code C48720)	T1a Stage Finding (Code C48721)	T1b Stage Finding (Code C48722)	T4d Stage Finding (Code C48736)	NA	NA	NA	NA	NA	NA	NA	NA	NA	1
Pathologic Primary Tumor TNM Finding (Code C48888)	pT1c Stage Finding (Code C48763)	pT2 Stage Finding (Code C48764)	NA	NA	NA	NA	NA	NA	NA	NA	NA	NA	NA	NA	NA	NA	NA	NA	1
Pathologic Regional Lymph Nodes TNM Finding (Code C48887)	N0 (i-) Stage Finding (Code C95921)	N0 (i+) Stage Finding (Code C95922)	N1 Stage Finding (Code C48706)	N1a Stage Finding (Code C48707)	N1b Stage Finding (Code C48708)	N1bI Stage Finding (Code C95929)	N1bIII Stage Finding (Code C95936)	N1c Stage Finding (Code C48709)	N1mi Stage Finding (Code C95955)	N2 Stage Finding (Code C48786)	N2a Stage Finding (Code C48711)	N3 Stage Finding (Code C48714)	N3a Stage Finding (Code C48715)	N3b Stage Finding (Code C48716)	NX Stage Finding (Code C48718)	NA	NA	NA	1
Pathologic Regional Lymph Nodes TNM Finding (Code C48887)	N1 Stage Finding (Code C48706)	N1mi Stage Finding (Code C95955)	N1a Stage Finding (Code C48707)	N1b Stage Finding (Code C48708)	N2 Stage Finding (Code C48786)	N0 Stage Finding (Code C48705)	NX Stage Finding (Code C48718)	N1c Stage Finding (Code C48709)	N3 Stage Finding (Code C48714)	N2a Stage Finding (Code C48711)	N3a Stage Finding (Code C48715)	N0 (i-) Stage Finding (Code C95921)	N0 (i+) Stage Finding (Code C95922)	N3b Stage Finding (Code C48716)	N3c Stage Finding (Code C48717)	N0 (mol+) Stage Finding (Code C95925)	NA	NA	1
Pathologic Regional Lymph Nodes TNM Finding (Code C48887)	N1 Stage Finding (Code C48706)	N1mi Stage Finding (Code C95955)	N1a Stage Finding (Code C48707)	N1b Stage Finding (Code C48708)	N2 Stage Finding (Code C48786)	N0 Stage Finding (Code C48705)	NX Stage Finding (Code C48718)	N1c Stage Finding (Code C48709)	N3 Stage Finding (Code C48714)	N2a Stage Finding (Code C48711)	N3a Stage Finding (Code C48715)	NA	NA	NA	NA	NA	NA	NA	1
Percent Unit (Code C48570)	Bin (Code C63902)	NA	NA	NA	NA	NA	NA	NA	NA	NA	NA	NA	NA	NA	NA	NA	NA	NA	1
Percentage (Code C25613)	Binary (Code C45969)	NA	NA	NA	NA	NA	NA	NA	NA	NA	NA	NA	NA	NA	NA	NA	NA	NA	1
Peripheral Blood Mononuclear Cell (Code C12954)	Peripheral Blood (Code C173496)	Leukocyte (Code C12529)	NA	NA	NA	NA	NA	NA	NA	NA	NA	NA	NA	NA	NA	NA	NA	NA	1
Poorly Differentiated (Code C14167)	Moderately Differentiated (Code C14162)	Well Differentiated (Code C14171)	NA	NA	NA	NA	NA	NA	NA	NA	NA	NA	NA	NA	NA	NA	NA	NA	1
Positive Finding (Code C38758)	Negative Finding (Code C38757)	Intermediate (Code C73705)	NA	NA	NA	NA	NA	NA	NA	NA	NA	NA	NA	NA	NA	NA	NA	NA	1
Positive Lymph Node (Code C27296)	Negative Lymph Node (Code C36174)	Binary (Code C45969)	NA	NA	NA	NA	NA	NA	NA	NA	NA	NA	NA	NA	NA	NA	NA	NA	1
Positive Lymph Node (Code C27296)	Negative Lymph Node (Code C36174)	Micrometastasis (Code C38486)	NA	NA	NA	NA	NA	NA	NA	NA	NA	NA	NA	NA	NA	NA	NA	NA	1
Positive Lymph Node (Code C27296)	Negative Lymph Node (Code C36174)	Unknown (Code C17998)	NA	NA	NA	NA	NA	NA	NA	NA	NA	NA	NA	NA	NA	NA	NA	NA	1
Positive Surgical Margin (Code C48620)	Negative Surgical Margin (Code C48621)	Narrow Surgical Margin (Code C103267)	NA	NA	NA	NA	NA	NA	NA	NA	NA	NA	NA	NA	NA	NA	NA	NA	1
Positive Surgical Margin (Code C48620)	Negative Surgical Margin (Code C48621)	NA	NA	NA	NA	NA	NA	NA	NA	NA	NA	NA	NA	NA	NA	NA	NA	NA	1
Postmenopausal (Code C15421)	NA	NA	NA	NA	NA	NA	NA	NA	NA	NA	NA	NA	NA	NA	NA	NA	NA	NA	1
Pre-Therapy (Code C54734)	Post-Therapy (Code C54735)	Definitive Surgical Resection (Code C154430)	NA	NA	NA	NA	NA	NA	NA	NA	NA	NA	NA	NA	NA	NA	NA	NA	1
Pre-Therapy (Code C54734)	NA	NA	NA	NA	NA	NA	NA	NA	NA	NA	NA	NA	NA	NA	NA	NA	NA	NA	1
Prediction (Code C54156)	NA	NA	NA	NA	NA	NA	NA	NA	NA	NA	NA	NA	NA	NA	NA	NA	NA	NA	1
Pregnancy Status (Code C69218)	NA	NA	NA	NA	NA	NA	NA	NA	NA	NA	NA	NA	NA	NA	NA	NA	NA	NA	1
Premenopausal (Code C15491)	Postmenopausal (Code C15421)	Perimenopausal (Code C15692)	NA	NA	NA	NA	NA	NA	NA	NA	NA	NA	NA	NA	NA	NA	NA	NA	1
Progesterone Receptor Positive (Code C15496)	Progesterone Receptor Negative (Code C15497)	Binary (Code C45969)	NA	NA	NA	NA	NA	NA	NA	NA	NA	NA	NA	NA	NA	NA	NA	NA	1
Progesterone Receptor Positive (Code C15496)	Progesterone Receptor Negative (Code C15497)	Intermediate (Code C73705)	NA	NA	NA	NA	NA	NA	NA	NA	NA	NA	NA	NA	NA	NA	NA	NA	1
Progesterone Receptor Positive (Code C15496)	Progesterone Receptor Negative (Code C15497)	Unknown (Code C17998)	NA	NA	NA	NA	NA	NA	NA	NA	NA	NA	NA	NA	NA	NA	NA	NA	1
Recurrent Disease (Code C38155)	NA	NA	NA	NA	NA	NA	NA	NA	NA	NA	NA	NA	NA	NA	NA	NA	NA	NA	1
Reduction Mammoplasty (Code C51615)	Breast Neoplasm (Code C2910)	Explanation (Code C101248)	NA	NA	NA	NA	NA	NA	NA	NA	NA	NA	NA	NA	NA	NA	NA	NA	1
Score (Code C25338)	Positive Finding (Code C38758)	Negative Finding (Code C38757)	Intermediate (Code C73705)	NA	NA	NA	NA	NA	NA	NA	NA	NA	NA	NA	NA	NA	NA	NA	1
Stage I (Code C27966)	NA	NA	NA	NA	NA	NA	NA	NA	NA	NA	NA	NA	NA	NA	NA	NA	NA	NA	1
Stage IA (Code C27975)	Stage IB (Code C27976)	Stage IIA (Code C27967)	Stage IIB (Code C27968)	NA	NA	NA	NA	NA	NA	NA	NA	NA	NA	NA	NA	NA	NA	NA	1
Stroma (Code C67387)	Tumor Tissue (Code C18009)	NA	NA	NA	NA	NA	NA	NA	NA	NA	NA	NA	NA	NA	NA	NA	NA	NA	1
Stromal Cell (Code C12571)	Epithelial Cell (Code C12578)	Breast Ductal Carcinoma In Situ (Code C2924)	NA	NA	NA	NA	NA	NA	NA	NA	NA	NA	NA	NA	NA	NA	NA	NA	1
T1 Stage Finding (Code C48720)	T1c Stage Finding (Code C48723)	T2 Stage Finding (Code C48724)	T3 Stage Finding (Code C48728)	T4 Stage Finding (Code C48732)	NA	NA	NA	NA	NA	NA	NA	NA	NA	NA	NA	NA	NA	NA	1
T1 Stage Finding (Code C48720)	T2 Stage Finding (Code C48724)	T3 Stage Finding (Code C48728)	T4 Stage Finding (Code C48732)	NA	NA	NA	NA	NA	NA	NA	NA	NA	NA	NA	NA	NA	NA	NA	1
T1 Stage Finding (Code C48720)	T2 Stage Finding (Code C48724)	T3 Stage Finding (Code C48728)	NA	NA	NA	NA	NA	NA	NA	NA	NA	NA	NA	NA	NA	NA	NA	NA	1
T1b TNM Finding (Code C48722)	T1c TNM Finding (Code C48723)	T2 Stage Finding (Code C48724)	T3 Stage Finding (Code C48728)	T4 Stage Finding (Code C48732)	TX Stage Finding (Code C48737)	NA	NA	NA	NA	NA	NA	NA	NA	NA	NA	NA	NA	NA	1
TP53 Gene Mutation (Code C118396)	Indeterminate (Code C48658)	Missense Mutation (Code C18133)	Frameshift Mutation (Code C17354)	Nonsense Mutation (Code C62198)	Wild Type (Code C62195)	NA	NA	NA	NA	NA	NA	NA	NA	NA	NA	NA	NA	NA	1
TP53 Gene Mutation (Code C118396)	Wild Type (Code C62195)	Mutant (Code C25360)	NA	NA	NA	NA	NA	NA	NA	NA	NA	NA	NA	NA	NA	NA	NA	NA	1
Tamoxifen (Code C62078)	60 Months (Code C178505)	NA	NA	NA	NA	NA	NA	NA	NA	NA	NA	NA	NA	NA	NA	NA	NA	NA	1
Tamoxifen (Code C62078)	No Therapy (Code C157513)	NA	NA	NA	NA	NA	NA	NA	NA	NA	NA	NA	NA	NA	NA	NA	NA	NA	1
Tamoxifen Regimen (Code C160121)	AC Regimen (Code C63415)	No Therapy (Code C157513)	CMF Regimen (Code C9874)	CAF Regimen (Code C9533)	Anastrozole Regimen (Code C159988)	Goserelin Regimen (Code C160044)	Zoledronic Acid (Code C1699)	Cycle (Code C25472)	Count (Code C25463)	NA	NA	NA	NA	NA	NA	NA	NA	NA	1
Tamoxifen Regimen (Code C160121)	NA	NA	NA	NA	NA	NA	NA	NA	NA	NA	NA	NA	NA	NA	NA	NA	NA	NA	1
Trastuzumab Regimen (Code C160135)	NA	NA	NA	NA	NA	NA	NA	NA	NA	NA	NA	NA	NA	NA	NA	NA	NA	NA	1
Tumor Laterality Right (Code C160199)	Tumor Laterality Left (Code C160200)	NA	NA	NA	NA	NA	NA	NA	NA	NA	NA	NA	NA	NA	NA	NA	NA	NA	1
Tumor Tissue (Code C18009)	Normal (Code C14165)	Organoid (Code C172259)	NA	NA	NA	NA	NA	NA	NA	NA	NA	NA	NA	NA	NA	NA	NA	NA	1
Tumor Tissue (Code C18009)	Normal (Code C14165)	NA	NA	NA	NA	NA	NA	NA	NA	NA	NA	NA	NA	NA	NA	NA	NA	NA	1
Tumor Tissue (Code C18009)	Stroma (Code C67387)	Whole (Code C25326)	Triple-Negative Breast Carcinoma (Code C71732)	NA	NA	NA	NA	NA	NA	NA	NA	NA	NA	NA	NA	NA	NA	NA	1
Tumor Tissue (Code C18009)	Stroma (Code C67387)	NA	NA	NA	NA	NA	NA	NA	NA	NA	NA	NA	NA	NA	NA	NA	NA	NA	1
Uncharacterized Histology (Code C26459)	Breast Ductal Carcinoma (Code C4017)	Invasive Breast Lobular Carcinoma (Code C7950)	Intermediate (Code C73705)	NA	NA	NA	NA	NA	NA	NA	NA	NA	NA	NA	NA	NA	NA	NA	1
Uncharacterized Histology (Code C26459)	Grade 1 (Code C28077)	Grade 2 (Code C28078)	Grade 3 (Code C28079)	Unknown (Code C17998)	NA	NA	NA	NA	NA	NA	NA	NA	NA	NA	NA	NA	NA	NA	1
WHO Classification of Tumors (Code C113304)	NA	NA	NA	NA	NA	NA	NA	NA	NA	NA	NA	NA	NA	NA	NA	NA	NA	NA	1
White (Code C41261)	Asian (Code C41260)	Black or African American (Code C16352)	Latin American (Code C126531)	NA	NA	NA	NA	NA	NA	NA	NA	NA	NA	NA	NA	NA	NA	NA	1
White (Code C41261)	Asian (Code C41260)	Multiracial (Code C67109)	Black or African American (Code C16352)	Latin American (Code C126531)	NA	NA	NA	NA	NA	NA	NA	NA	NA	NA	NA	NA	NA	NA	1
White (Code C41261)	Asian (Code C41260)	Native Hawaiian or Other Pacific Islander (Code C41219)	NA	NA	NA	NA	NA	NA	NA	NA	NA	NA	NA	NA	NA	NA	NA	NA	1
White (Code C41261)	Black or African American (Code C16352)	Asian (Code C41260)	NA	NA	NA	NA	NA	NA	NA	NA	NA	NA	NA	NA	NA	NA	NA	NA	1
White (Code C41261)	Black or African American (Code C16352)	Other Race (Code C104495)	NA	NA	NA	NA	NA	NA	NA	NA	NA	NA	NA	NA	NA	NA	NA	NA	1
Wild Type (Code C62195)	Germline BRCA1 Gene Mutation (Code C150629)	NA	NA	NA	NA	NA	NA	NA	NA	NA	NA	NA	NA	NA	NA	NA	NA	NA	1
With Tumor (Code C156849)	Normal (Code C14165)	NA	NA	NA	NA	NA	NA	NA	NA	NA	NA	NA	NA	NA	NA	NA	NA	NA	1
Year (Code C29848)	Bin (Code C63902)	NA	NA	NA	NA	NA	NA	NA	NA	NA	NA	NA	NA	NA	NA	NA	NA	NA	1
pN0 Stage Finding (Code C48745)	pN1a Stage Finding (Code C48747)	pN2a Stage Finding (Code C48751)	pN3a Stage Finding (Code C48755)	NA	NA	NA	NA	NA	NA	NA	NA	NA	NA	NA	NA	NA	NA	NA	1
